# Transposon-driven pervasive genome restructuring and regulatory evolution in early-diverging Holomycota

**DOI:** 10.64898/2026.11.20.768218

**Authors:** Carlos Lax, Ghizlane Tahiri, Daniel Croll

## Abstract

Early-diverging non-Dikarya fungi showcase major evolutionary transitions in the fungal kingdom, share features with other eukaryotic clades and bacteria, and include pathogens of significant concern. These lineages contain some of the most reduced and expanded genome architectures of the fungal kingdom and have adopted unique DNA methylation systems. Yet, the evolutionary trajectory of early-diverging non-Dikarya fungi remains poorly understood. A key driver is thought to be transposable elements, which shape genomic plasticity, organization and regulation. Here, we perform a comprehensive comparative analysis across the Holomycota to chart drivers of early fungal evolution. We demonstrate that contrasting transposon dynamics directly shape genomic diversity across these lineages, fueling extensive protein domain expansions through widespread co-option. This heterogeneous landscape is regulated by a multi-layered epigenetic network impacting chromatin configuration, and we reveal a distinct transcriptional activation role for adenine methylation over specific transposons. Beyond driving functional innovation, mobile elements serve as a source of regulatory diversification, providing transcription factor binding sites at key chromosomal features. Furthermore, synteny tracking uncovers multiple whole-genome duplication events across Mucoromycotina, where DNA transposons preferentially accumulate at duplication breakpoints and undergo rapid inactivation. Strikingly, we also show that horizontal transposon transfers frequently cross deep evolutionary boundaries, including cross-kingdom exchanges with protists. Together, our findings illuminate key drivers of genome architecture in non-Dikarya fungi and reshape our understanding of genome dynamics across the fungal kingdom.
