## Supplementary material for "Transposon-driven pervasive genome restructuring and regulatory evolution in early-diverging Holomycota": Supplementary File 1.xlsx

### Sheet: Hoja1
Clade Code	organism	contigs	genome size	source	Taxonomy	GC Content
MU	Absidia caerulea	68	44401174	jgi	Mucoromycota	0.413464
MU	Absidia repens	94	47422896	jgi	Mucoromycota	0.381505
HO	Acanthamoeba castellanii	384	42019800	ncbi	Holozoa	0.5483
MO	Actinomortierella ambigua	2279	37574674	jgi	Mucoromycota	0.510287
MO	Actinomortierella wolfii	1088	34053379	jgi	Mucoromycota	0.469965
BL	Allomyces arbusculus	763	29927322	ncbi	Blastocladiomycota	0.623939
BL	Allomyces macrogynus	101	57060573	jgi	Blastocladiomycota	0.615891
BA	Amanita muscaria	1101	40699800	jgi	Basidiomycota	0.4186
AP	Amoeboaphelidium occidentale	951	13559700	ncbi	Aphelid	0.3993
AP	Amoeboaphelidium protococcarum	258	24734800	ncbi	Aphelid	0.405
MI	Amphiamblys sp	1727	5620147	jgi	Microsporidia	0.503084
MU	Amylomyces rouxii	775	45703929	jgi	Mucoromycota	0.351051
CH	Anaeromyces robustus	1035	71685009	jgi	Chytridiomycota	0.162883
MI	Antonospora locustae	3116	6074860	jgi	Microsporidia	0.474223
MU	Apophysomyces ossiformis	1141	34079843	ncbi	Mucoromycota	0.41882
AS	Aspergillus fumigatus	10	28501995	jgi	Ascomycota	0.4949
BA	Auricularia subglabra	761	76853600	jgi	Basidiomycota	0.508
MU	Backusella circina	1095	48648288	jgi	Mucoromycota	0.344756
MU	Backusella lamprospora	124	48727570	jgi	Mucoromycota	0.355042
BS	Basidiobolus meristosporus	1366	89489060	jgi	Zoopagomycota	0.427635
BS	Basidiobolus microsporus	1287	102047676	jgi	Zoopagomycota	0.383255
CH	Batrachochytrium dendrobatidis	62	23810896	ncbi	Chytridiomycota	0.393021
CH	Batrachochytrium salamandrivorans	5358	32636440	jgi	Chytridiomycota	0.418855
MU	Benjaminiella poitrasii	20	32504669	jgi	Mucoromycota	0.350565
MU	Bifiguratus adelaidae	563	19478880	jgi	Mucoromycota	0.482866
MU	Blakeslea trispora	328	37513922	jgi	Mucoromycota	0.374724
BL	Blastocladiella britannica	1504	19075314	jgi	Blastocladiomycota	0.587741
CH	Blyttiomyces helicus	8398	46472760	jgi	Chytridiomycota	0.538724
AS	Botrytis cinerea	18	42630100	jgi	Ascomycota	0.42
CH	Caecomyces churrovis	7737	165495782	jgi	Chytridiomycota	0.190296
MU	Calcarisporiella thermophila	116	28155144	jgi	Mucoromycota	0.44409
HO	Calliphora vicina	117	706524400	ncbi	Holozoa	0.3008
HO	Capsaspora owczarzaki	84	27967800	ncbi	Holozoa	0.528
BL	Catenaria anguillulae	509	41337528	jgi	Blastocladiomycota	0.560449
CH	Caulochytrium protostelioides	5001	10621701	jgi	Chytridiomycota	0.630521
MU	Chaetocladium brefeldii	106	48451839	jgi	Mucoromycota	0.368353
MU	Chlamydoabsidia padenii	117	34328230	ncbi	Mucoromycota	0.390169
MU	Choanephora cucurbitarum	600	35108735	jgi	Mucoromycota	0.379069
CH	Chytridium lagenaria	446	42380874	jgi	Chytridiomycota	0.453312
CH	Chytriomyces hyalinus	294	38103441	jgi	Chytridiomycota	0.478852
HO	Ciona intestinalis	1272	115227300	ncbi	Holozoa	0.3473
MU	Circinella umbellata	313	51270100	jgi	Mucoromycota	0.326336
CH	Cladochytrium polystomum	943	81192468	jgi	Chytridiomycota	0.532549
CH	Cladochytrium replicatum	216	50665862	jgi	Chytridiomycota	0.479123
AS	Coccidioides immitis	6	28947900	jgi	Ascomycota	0.4601
AS	Cochliobolus heterostrophus	111	44199400	jgi	Ascomycota	0.4741
KX	Coemansia mojavensis	55	14291446	jgi	Zoopagomycota	0.499334
KX	Coemansia spiralis	34	18931979	jgi	Zoopagomycota	0.465207
MU	Cokeromyces recurvatus	85	28120762	jgi	Mucoromycota	0.305206
EN	Conidiobolus coronatus	1050	39903661	jgi	Zoopagomycota	0.27654
MU	Cunninghamella echinulata	2567	29002410	jgi	Mucoromycota	0.264705
AS	Dekkera bruxellensis	84	13385200	jgi	Ascomycota	0.3819
MU	Dichotomocladium elegans	185	39778020	jgi	Mucoromycota	0.463379
MU	Dichotomocladium robustum	202	38615751	jgi	Mucoromycota	0.463934
HO	Dictyostelium discoideum	41	34205000	ncbi	Holozoa	0.2243
KX	Dimargaris cristalligena	2235	30776575	jgi	Zoopagomycota	0.480982
CH	Dinochytrium kinnereticum	3354	31510542	ncbi	Chytridiomycota	0.477186
KX	Dispira simplex	3419	39371718	ncbi	Zoopagomycota	0.448556
MO	Dissophora decumbens	50	39062863	jgi	Mucoromycota	0.498505
MO	Dissophora ornata	2577	38942631	jgi	Mucoromycota	0.488896
HO	Drosophila melanogaster	1870	143726000	ncbi	Holozoa	0.4167
MI	Edhazardia aedis	1429	51348006	jgi	Microsporidia	0.224665
MU	Ellisomyces anomalus	35	36869803	jgi	Mucoromycota	0.399805
MI	Encephalitozoon cuniculi	11	2497519	jgi	Microsporidia	0.47312
MI	Encephalitozoon hellem	12	2251784	jgi	Microsporidia	0.433739
MI	Encephalitozoon intestinalis	11	2216898	jgi	Microsporidia	0.415161
MI	Encephalitozoon romaleae	13	2187595	jgi	Microsporidia	0.403521
MU	Endogone sp	15409	95552741	jgi	Mucoromycota	0.389303
MI	Enterocytozoon bieneusi	1733	3860738	jgi	Microsporidia	0.337045
MI	Enterospora canceri	537	3095385	jgi	Microsporidia	0.401531
EN	Entomophaga maimaga	29	1177390000	ncbi	Zoopagomycota	0.3875
MO	Entomortierella beljakovae	4906	37828604	jgi	Mucoromycota	0.394355
MO	Entomortierella chlamydospora	5304	38209812	jgi	Mucoromycota	0.443551
MO	Entomortierella echinosphaera	117	44006319	jgi	Mucoromycota	0.440854
CH	Entophlyctis helioformis	792	30915201	jgi	Chytridiomycota	0.600271
CH	Entophlyctis luteolus	2442	25900143	ncbi	Chytridiomycota	0.481683
MU	Fennellomyces linderi	34	45939458	jgi	Mucoromycota	0.444572
CH	Fimicolochytrium jonesii	57	30619153	jgi	Chytridiomycota	0.538455
BA	Fomitiporia mediterranea	1412	63354400	jgi	Basidiomycota	0.3659
NU	Fonticula alba	214	31296500	ncbi	Nucleariids	0.5513
CH	Gaertneriomyces semiglobifer	77	20918219	jgi	Chytridiomycota	0.495287
MO	Gamsiella multidivaricata	3523	36027863	jgi	Mucoromycota	0.489756
GL	Geosiphon pyriformis	792	128319586	jgi	Mucoromycota	0.289978
CH	Geranomyces michiganensis	282	23465858	ncbi	Chytridiomycota	0.531759
CH	Geranomyces variabilis	231	23695997	jgi	Chytridiomycota	0.543864
GL	Gigaspora margarita	6489	773098546	jgi	Mucoromycota	0.276803
GL	Gigaspora rosea	7526	567950182	jgi	Mucoromycota	0.288067
MU	Gilbertella persicaria	125	25732466	jgi	Mucoromycota	0.370705
CH	Globomyces pollinispini	1155	21646612	jgi	Chytridiomycota	0.351477
CH	Gonapodya prolifera	352	48794828	jgi	Chytridiomycota	0.524061
MU	Gongronella butleri	112	33012461	jgi	Mucoromycota	0.483904
CH	Gorgonomyces haynaldii	27	13983420	jgi	Chytridiomycota	0.457748
MO	Gryganskiella cystojenkinii	3044	42943035	jgi	Mucoromycota	0.475546
MU	Halteromyces radiatus	22	26215609	jgi	Mucoromycota	0.333284
MO	Haplosporangium bisporale	11106	38988710	jgi	Mucoromycota	0.490304
MU	Helicostylum pulchrum	233	32727348	jgi	Mucoromycota	0.341836
MI	Hepatospora eriocheir	1300	4570278	jgi	Microsporidia	0.226008
MU	Hesseltinella vesiculosa	114	27216191	jgi	Mucoromycota	0.462541
BA	Heterobasidion annosum	15	33650000	jgi	Basidiomycota	0.5223
HO	Homo sapiens	194	3099750700	ncbi	Holozoa	0.3888
CH	Homolaphlyctis polyrhiza	3517	21324754	jgi	Chytridiomycota	0.496733
CH	Hyaloraphidium curvatum	55	31926619	jgi	Chytridiomycota	0.651156
HO	Hydra vulgaris	15	911675200	ncbi	Holozoa	0.2775
MU	Jimgerdemannia flammicorona	35354	231316372	jgi	Mucoromycota	0.428319
MU	Jimgerdemannia lactiflua	45525	179670541	jgi	Mucoromycota	0.444161
KX	Kickxella alabastrina	215	22263034	jgi	Zoopagomycota	0.488516
BA	Laccaria bicolor	55	60707000	jgi	Basidiomycota	0.46
MU	Lentamyces parricidus	725	22379953	jgi	Mucoromycota	0.487122
MU	Lentamyces zychae	24	24684069	jgi	Mucoromycota	0.449686
MU	Lichtheimia corymbifera	207	33525905	jgi	Mucoromycota	0.434298
MU	Lichtheimia ramosa	74	30708998	jgi	Mucoromycota	0.412276
KX	Linderina pennispora	227	26202545	jgi	Zoopagomycota	0.541442
MO	Linnemannia camargensis	2797	44900159	jgi	Mucoromycota	0.474216
MO	Linnemannia elongata	4256	46808467	jgi	Mucoromycota	0.480286
MO	Linnemannia zychae	2068	44794830	jgi	Mucoromycota	0.411155
MO	Lobosporangium transversale	138	42768949	jgi	Mucoromycota	0.415736
CH	Lobulomyces angularis	1253	24944094	ncbi	Chytridiomycota	0.27938
HO	Lucilia cuprina	8457	409159300	ncbi	Holozoa	0.2916
HO	Lucilia sericata	4371	565305500	ncbi	Holozoa	0.3079
MO	Lunasporangiospora selenospora	8632	40535554	ncbi	Mucoromycota	0.480862
HO	Magicicada septendecula	2015	6520083200	ncbi	Holozoa	0.3524
BA	Malassezia globosa	67	8958100	jgi	Basidiomycota	0.5206
KX	Martensiomyces pterosporus	529	19815802	jgi	Zoopagomycota	0.558891
EN	Massospora cicadina	19694	1488884000	ncbi	Entomophthoromycota	0.4113
BA	Meredithblackwellia eburnea MCA4105	52	30685000	jgi	Basidiomycota	0.5075
AS	Metarhizium acridum	241	39422300	jgi	Ascomycota	0.4817
MI	Mitosporidium daphniae	612	5636959	jgi	Microsporidia	0.429968
HO	Mnemiopsis leidy	183	208176600	ncbi	Holozoa	0.3906
MO	Modicella reniformis	12478	43601601	jgi	Mucoromycota	0.465722
HO	Monosiga brevicollis	219	41709900	ncbi	Holozoa	0.5089
MO	Mortierella alpina	4026	36285647	jgi	Mucoromycota	0.515254
MO	Mortierella ambigua	32	39110494	jgi	Mucoromycota	0.501016
MO	Mortierella capitata	47	35512539	jgi	Mucoromycota	0.496351
MO	Mortierella elongata	473	49863165	jgi	Mucoromycota	0.480546
MO	Mortierella gamsii	324	57786961	jgi	Mucoromycota	0.475293
MO	Mortierella multidivaricata	217	37665308	jgi	Mucoromycota	0.490665
MO	Mortierella wolfii	12	36602364	jgi	Mucoromycota	0.470262
BA	Mrakia frigida ATCC 22029	118	28159100	jgi	Basidiomycota	0.5418
MU	Mucor ambiguus	1283	40737472	jgi	Mucoromycota	0.406571
MU	Mucor circinelloides	470	36348485	jgi	Mucoromycota	0.394882
MU	Mucor cordense	150	40953002	jgi	Mucoromycota	0.379224
MU	Mucor endophyticus	159	34997769	jgi	Mucoromycota	0.345265
MU	Mucor lanceolatus	1531	43423002	jgi	Mucoromycota	0.357344
MU	Mucor lusitanicus	24	36817399	jgi	Mucoromycota	0.421849
MU	Mucor mucedo	456	46091836	jgi	Mucoromycota	0.367118
MU	Mucor piriformis	134	33490687	jgi	Mucoromycota	0.370408
MU	Mucor racemosus	3506	46924235	jgi	Mucoromycota	0.322034
HO	Musca domestica	340	1032620600	ncbi	Holozoa	0.3079
MU	Mycotypha africana	40	29202882	jgi	Mucoromycota	0.382475
MU	Mycotypha indica	63	33092329	jgi	Mucoromycota	0.412961
HO	Naegleria gruberi	784	40964100	ncbi	Holozoa	0.2937
MI	Nematocida displodere	42	3066400	jgi	Microsporidia	0.492348
MI	Nematocida parisii	65	4071346	jgi	Microsporidia	0.344236
CH	Neocallimastix constans	558	187118973	jgi	Chytridiomycota	0.182017
CH	Neocallimastix lanati	970	200974851	jgi	Chytridiomycota	0.183164
EN	Neoconidiobolus thromboides	799	24635576	ncbi	Zoopagomycota	0.265721
AS	Neurospora crassa	8	41683300	jgi	Ascomycota	0.4789
MI	Nosema apis	554	8569501	jgi	Microsporidia	0.187763
MI	Nosema bombycis	1607	15689776	jgi	Microsporidia	0.308201
CH	Obelidium mucronatum	905	49458483	jgi	Chytridiomycota	0.448618
OL	Olpidium bornovanus	13525	28245108	jgi	Olpidiomycota	0.586963
MI	Ordospora colligata	15	2290528	jgi	Microsporidia	0.385161
MI	Ordospora pajunii	42	2239413	jgi	Microsporidia	0.429446
CH	Orpinomyces sp	32574	100954185	jgi	Chytridiomycota	0.169986
GL	Paraglomus occultum	4722	44932488	jgi	Mucoromycota	0.367657
CR	Paramicrosporidium saccamoebae	221	7166071	jgi	Cryptomycota	0.476562
BL	Paraphysoderma sedebokerense	379	27876074	jgi	Blastocladiomycota	0.412221
MU	Parasitella parasitica	450	32767132	jgi	Mucoromycota	0.387509
NU	Parvularia atlantis	2555	19245023	ncbi	Nucleariids	0.6921
CH	Pecoramyces sp	10442	106834627	jgi	Chytridiomycota	0.160741
MU	Phascolomyces articulosus	150	47605836	jgi	Mucoromycota	0.335999
CH	Phlyctochytrium bullatum	3230	40192336	ncbi	Chytridiomycota	0.53975
MU	Phycomyces blakesleeanus	80	53939167	jgi	Mucoromycota	0.357819
MU	Phycomyces nitens	184	37678874	jgi	Mucoromycota	0.393066
MU	Pilaira anomala	359	34898111	jgi	Mucoromycota	0.325368
MU	Pilobolus umbonatus	496	34772712	jgi	Mucoromycota	0.370669
KX	Pinnaticoemansia coranantispora	75	26853572	jgi	Zoopagomycota	0.432088
ZO	Piptocephalis cylindrospora	1381	10748482	ncbi	Zoopagomycota	0.512087
CH	Piromyces finnis	232	56455805	ncbi	Chytridiomycota	0.211786
BA	Pleurotus ostreatus	214	65989700	jgi	Basidiomycota	0.5092
HO	Plutella xylostella	33	323302800	ncbi	Holozoa	0.3832
MO	Podila clonocystis	3048	39506643	jgi	Mucoromycota	0.489994
MO	Podila epicladia	3610	40828719	jgi	Mucoromycota	0.484157
MO	Podila epigama	3903	32913551	jgi	Mucoromycota	0.457916
CH	Polychytrium aggregatum	461	64917104	jgi	Chytridiomycota	0.57304
CH	Powellomyces hirtus	85	29428253	jgi	Chytridiomycota	0.514963
MI	Pseudoloma neurophilia	1603	5248409	jgi	Microsporidia	0.295526
MU	Radiomyces spectabilis	36	30409402	jgi	Mucoromycota	0.435228
KX	Ramicandelaber brevisporus	1262	25531049	jgi	Zoopagomycota	0.490039
CH	Rhizoclosmatium globosum	437	57018351	jgi	Chytridiomycota	0.448998
BA	Rhizoctonia solani	326	51705900	jgi	Basidiomycota	0.4377
MU	Rhizomucor pusillus	48	25384556	jgi	Mucoromycota	0.450412
GL	Rhizophagus cerebriforme	2592	136890557	jgi	Mucoromycota	0.26546
GL	Rhizophagus clarus	4424	116418735	jgi	Mucoromycota	0.273348
GL	Rhizophagus irregularis	33	146830121	jgi	Mucoromycota	0.278077
CH	Rhizophlyctis rosea	1457	48149512	ncbi	Chytridiomycota	0.501248
MU	Rhizopus delemar	25331	46003899	ncbi	Mucoromycota	0.36844
MU	Rhizopus microsporus	131	25972395	jgi	Mucoromycota	0.374812
MU	Rhizopus stolonifer	8064	29727802	ncbi	Mucoromycota	0.369864
BA	Rhodosporidium toruloides ATCC 26217	174	20209600	jgi	Basidiomycota	0.6202
CR	Rozella allomycis	4206	13461086	jgi	Cryptomycota	0.350931
AS	Saccharomyces cerevisiae	16	12070900	jgi	Ascomycota	0.383
MU	Saksenaea vasiformis	2417	42502389	jgi	Mucoromycota	0.426549
HO	Salpingoeca rosetta	154	55440300	ncbi	Holozoa	0.5223
AS	Schizosaccharomyces pombe	5	12611900	jgi	Ascomycota	0.3605
BA	Serpula lacrymans	36	42734800	jgi	Basidiomycota	0.4491
KX	Smittium culicis	6137	77124806	jgi	Zoopagomycota	0.286079
KX	Smittium mucronatum	7797	102350667	jgi	Zoopagomycota	0.260504
HO	Sphaeroforma artica	15619	121631500	ncbi	Holozoa	0.3351
MU	Spinellus fusiger	217	38198483	jgi	Mucoromycota	0.379708
KX	Spiromyces aspiralis	10284	20085164	ncbi	Zoopagomycota	0.530521
CH	Spizellomyces punctatus	38	24131112	jgi	Chytridiomycota	0.476039
MU	Sporodiniella umbellata	297	26235891	jgi	Mucoromycota	0.372243
MI	Spraguea lophii	1392	4980876	jgi	Microsporidia	0.233618
MU	Syncephalastrum racemosum	49	30745403	jgi	Mucoromycota	0.467722
ZO	Syncephalis fuscata	371	29358178	jgi	Zoopagomycota	0.36645
ZO	Syncephalis plumigaleata	438	32907727	jgi	Zoopagomycota	0.406798
MU	Syzygites megalocarpus	44	26154104	jgi	Mucoromycota	0.341902
AS	Taphrina deformans	394	13364100	jgi	Ascomycota	0.4911
CH	Terramyces sp	410	15585454	ncbi	Chytridiomycota	0.393808
MU	Thamnidium elegans	89	34252226	jgi	Mucoromycota	0.330668
ZO	Thamnocephalis sphaerospora	1385	18203817	jgi	Zoopagomycota	0.560487
HO	Thecamonas trahens	131	28680600	ncbi	Holozoa	0.623
MI	Trachipleistophora hominis	310	8498182	jgi	Microsporidia	0.340808
BA	Tremella mesenterica	45	28639900	jgi	Basidiomycota	0.4567
HO	Trichoplax adhaerens	1414	105631700	ncbi	Holozoa	0.2937
CH	Triparticalcar arcticum	103	31548172	jgi	Chytridiomycota	0.484569
MU	Umbelopsis angularis	18	24439702	jgi	Mucoromycota	0.429371
MU	Umbelopsis ramanniana	198	23077072	jgi	Mucoromycota	0.431585
AS	Usnea florida ATCC18376	274	44323400	jgi	Ascomycota	0.4271
BA	Ustilago maydis	27	19664400	jgi	Basidiomycota	0.5397
MI	Vavraia culicis	379	6118689	jgi	Microsporidia	0.397478
MI	Vittaforma corneae	220	3213516	jgi	Microsporidia	0.364712
AS	Yarrowia lypolytica	355	20144900	jgi	Ascomycota	0.4903
KX	Zancudomyces culisetae	1953	28637897	jgi	Zoopagomycota	0.355592
EN	Zoophthora radicans	8662	655199646	jgi	Zoopagomycota	0.331786
MU	Zychaea mexicana	357	50638590	jgi	Mucoromycota	0.421143
AS	Zymoseptoria tritici	21	39686300	jgi	Ascomycota	0.5213
