## Supplementary material for "Transposon-driven pervasive genome restructuring and regulatory evolution in early-diverging Holomycota": Supplementary File 3.xlsx

### Sheet: Sheet1
Domain name	Pfam ID	Target clade	Expansion type	Median copies – expanded clade	Median copies – other clades	Fold change	Expansion MW p-value	% copies (nearest neighbour is TE, clade)	% copies (nearest neighbour is TE, rest)	Proximity MW p-value	Pack-element candidates	Tandem pairs with TE in gap	Symmetric TE-flanked copies
FLYWCH	PF04500	NE	cladal	5	0	10	3.08e-21	100	94.7	6.08e-59	978	201	957
Aspartyl protease	PF13650	KX	species_specific	0	0	0	4.91e-01	100	87.7	9.57e-11	17	1	24
CotH	PF08757	NE	cladal	259	0	518	1.61e-07	83.3	87.7	1.93e-18	425	359	711
Poly(ADP-ribose) pol	PF00644	GL	cladal	10	1	10	1.38e-06	100	87.3	6.78e-03	0	1	16
TLD	PF07534	GL	cladal	135	3	45	2.51e-06	80	86.3	3.94e-02	1102	382	520
BTB And C-terminal K	PF07707	GL	cladal	107	0	214	2.40e-06	100	87.3	1.46e-02	861	282	416
NACHT domain	PF05729	MO	cladal	8.5	0	17	4.65e-20	95.5	85.3	2.31e-27	410	129	224
Condensation domain	PF00668	NE	cladal	28	0	56	4.82e-06	100	86.7	1.42e-05	286	9	51
Bacterial extracellu	PF13416	NE	cladal	88	0	176	3.85e-05	100	83.7	1.53e-03	119	78	269
Trypsin	PF00089	EN	cladal	74	0	148	2.03e-03	99	86	1.26e-03	61	99	276
Beta-lactamase	PF00144	MO	cladal	11	0	22	7.52e-16	85.7	85.7	2.28e-09	40	21	41
Thaumatin family	PF00314	MU	cladal	5	0	10	6.01e-39	78.9	85.3	1.45e-03	33	20	76
Common central domai	PF00264	EN	cladal	45	0	90	2.47e-04	77.8	78.7	1.44e-02	11	40	115
BTB/POZ domain (PF02214)	PF02214	GL	cladal	26	1	26	8.66e-07	100	86.2	2.39e-02	11	19	60
Dynein heavy chain a	PF03028	NE	cladal	13	1	13	2.00e-06	100	86.3	3.37e-06	2	0	24
7tm_1	PF00001	EN	cladal	22	0	44	1.24e-05	61.5	77	6.72e-05	1	22	128
Copper fist DNA bind	PF00649	MU	cladal	5	0	10	1.73e-30	100	86	2.67e-02	0	4	72
NA (PF00837)	PF00837	GL	cladal	5	0	10	1.29e-32	100	93.2	4.59e-02	0	2	12
SUR7/PalI family	PF06687	MU	cladal	5	0	10	3.67e-31	100	87.7	3.00e-02	0	2	56
7tm_3	PF00003	BL	cladal	34	1	34	4.49e-03	72.6	86	7.42e-03	12	22	9
Ankyrin repeat (PF00023)	PF00023	NE	cladal	326	9	36.2	2.31e-06	85.7	86.3	2.20e-27	948	341	819
EF hand	PF00036	NE	cladal	1	1	1	1.59e-01	100	86	1.02e-02	1	1	21
Homeobox domain	PF00046	EN	cladal	48	8	6	9.43e-03	90.9	86.3	1.07e-05	5	29	120
RVP	PF00077	MU	species_specific	0	0	0	3.95e-01	100	89.8	1.07e-03	6	0	9
Serpin	PF00079	NE	cladal	12	0	24	8.70e-20	85.6	84.7	2.00e-09	116	50	94
Sugar (and other) tr	PF00083	AS	cladal	0	11	0	9.81e-01	81.8	86.3	3.66e-06	22	15	24
Trefoil	PF00088	NE	cladal	8	0	16	2.86e-07	100	87.2	2.63e-03	32	8	24
Beta-ketoacyl syntha (PF00109)	PF00109	AS	cladal	0	2	0	9.77e-01	100	86.3	3.93e-13	0	2	9
Alpha amylase, catal	PF00128	NE	cladal	11	1	11	3.53e-06	100	86.3	2.19e-02	15	5	23
Carboxylesterase fam	PF00135	NE	cladal	45	1	45	2.62e-06	80	86	3.16e-04	72	42	109
Cellulase (glycosyl	PF00150	NE	cladal	42	4	10.5	2.15e-06	80	86.3	9.11e-03	84	37	120
Fungal Zn(2)-Cys(6)	PF00172	AS	cladal	0	19.5	0	9.57e-01	89.5	86.3	7.22e-12	31	89	73
Chitin recognition p	PF00187	NE	cladal	196	0	392	1.04e-08	100	86.5	1.43e-45	399	252	604
Cysteine-rich secret	PF00188	ZO	cladal	21.5	2	10.8	1.81e-03	81.5	86.3	2.48e-03	19	26	24
UDP-glucoronosyl and	PF00201	EN	cladal	33	1	33	3.26e-03	100	87	8.48e-05	25	42	86
Adenylate and Guanyl	PF00211	BL	cladal	15	1	15	9.88e-03	100	86.3	1.94e-03	0	3	3
Major intrinsic prot	PF00230	EN	cladal	2	2	1	3.37e-01	100	86.3	2.79e-02	0	3	21
Pyridoxal-dependent (PF00278)	PF00278	EN	cladal	4	1	4	9.18e-03	100	86.3	1.56e-02	0	6	25
Glycosyl hydrolase f (PF00331)	PF00331	NE	cladal	29	0	58	6.78e-19	89.9	77.3	1.32e-05	98	44	86
Phosphofructokinase	PF00365	NE	cladal	5	1	5	1.84e-06	100	86.2	2.87e-02	0	0	11
Phosphatidylinositol	PF00388	NE	cladal	13	0	26	2.67e-07	100	86	4.51e-03	24	5	46
Ribonuclease T2 fami	PF00445	EN	cladal	9	1	9	3.73e-03	100	87.3	4.15e-02	1	8	30
Glycosyl hydrolases (PF00457)	PF00457	NE	cladal	43	0	86	9.41e-29	85.5	84	2.47e-04	224	69	163
HMG (high mobility g	PF00505	GL	cladal	160	9	17.8	2.77e-06	90	86.3	3.53e-03	51	129	276
Ion transport protei	PF00520	GL	cladal	54	4	13.5	8.38e-05	81.2	86.3	5.35e-05	181	24	120
Glycosyl transferase (PF00535)	PF00535	NE	cladal	12	2	6	2.81e-06	100	86.3	2.23e-02	24	33	66
Pectate lyase	PF00544	NE	cladal	14	0	28	7.42e-20	66.1	72.5	3.08e-02	65	20	42
Phosphopantetheine a	PF00550	AS	cladal	0	3	0	9.83e-01	88.9	86.3	2.51e-05	0	4	14
Leucine Rich Repeat	PF00560	NE	cladal	233	7	33.3	3.43e-06	84.7	86.3	6.93e-35	154	176	491
SPRY domain	PF00622	GL	cladal	57	5	11.4	1.89e-05	90.5	86.3	3.55e-09	274	94	237
BTB/POZ domain (PF00651)	PF00651	GL	cladal	252	7	36	1.86e-06	80	86.3	1.71e-03	1598	664	908
Poly-adenylate bindi	PF00658	MU	cladal	5	1	5	1.67e-28	100	86.3	1.69e-03	0	2	83
Acyl transferase dom	PF00698	AS	cladal	0	2	0	9.83e-01	100	86.3	4.97e-13	0	2	9
GMC oxidoreductase (PF00732)	PF00732	AS	cladal	0	2	0	9.62e-01	84.5	86	4.78e-02	0	1	4
Fungal cellulose bin	PF00734	NE	cladal	77	0	154	3.79e-09	100	86	7.78e-15	258	156	351
Putative esterase	PF00756	NE	cladal	30	1	30	2.20e-07	100	86.2	8.42e-05	58	11	63
MyTH4	PF00784	NE	cladal	5	1	5	1.75e-06	100	86.3	5.62e-03	0	0	12
Pentapeptide	PF00805	MO	cladal	1	0	2	2.33e-24	100	88	1.42e-36	303	99	151
Phosphoenolpyruvate	PF00821	NE	cladal	6	0	12	7.48e-13	100	87.7	1.30e-03	0	0	18
Glyco_transf_10	PF00852	GL	species_specific	0	0	0	1.89e-01	100	87.7	1.00e-02	0	0	19
Isochorismatase fami	PF00857	AS	cladal	0	2	0	9.79e-01	100	86.3	1.52e-02	0	1	1
MATH domain	PF00917	NE	cladal	18	1	18	2.31e-06	100	86.3	4.22e-05	5	5	35
Thioesterase domain	PF00975	MO	cladal	2	0	4	8.84e-15	100	86.5	3.34e-07	52	3	19
FMN-dependent dehydr	PF01070	AS	cladal	0	1	0	9.70e-01	100	87.3	2.69e-02	0	0	4
Cutinase	PF01083	AS	cladal	0	0	0	2.35e-04	50	62.3	2.55e-02	0	1	2
ANF_receptor	PF01094	BL	cladal	22	0	44	2.73e-03	72.1	86	7.42e-03	11	16	7
Copper amine oxidase (PF01179)	PF01179	AS	cladal	0	0	0	6.67e-01	100	86.3	4.43e-03	5	0	5
Glycine radical	PF01228	NE	cladal	21	0	42	1.27e-35	59.1	85.8	1.00e-01	178	31	69
Glycosyl hydrolases (PF01341)	PF01341	NE	cladal	46	0	92	3.39e-21	80.9	77.7	3.59e-04	249	88	183
Amidase	PF01425	AS	cladal	0	2	0	9.39e-01	100	86	2.23e-02	0	1	6
Peptidase family M13 (PF01431)	PF01431	NE	cladal	25	1	25	2.36e-06	85.7	86.3	3.23e-03	66	16	64
FAD binding domain (PF01494)	PF01494	MO	cladal	82	3	27.3	5.18e-18	74.3	86.2	1.04e-12	510	364	384
SBP_bac_1	PF01547	NE	cladal	43	0	86	6.03e-14	79.5	85.7	4.32e-02	151	24	101
FAD binding domain (PF01565)	PF01565	AS	cladal	0	4	0	9.76e-01	80	86.3	1.98e-02	0	4	1
Phosphotransferase e	PF01636	AS	cladal	0	1	0	9.87e-01	100	87.2	8.75e-03	0	1	1
Archaeal ATPase	PF01637	GL	cladal	11	0	22	3.40e-15	100	87.7	2.63e-03	20	4	32
Sodium Bile acid sym	PF01758	NE	cladal	5	0	10	5.40e-07	100	86.3	2.49e-02	0	4	13
Lipase (class 3)	PF01764	EN	cladal	63	9	7	6.51e-03	79.6	86.3	1.72e-03	1	113	282
WSC domain	PF01822	AS	cladal	0	0	0	3.44e-01	100	85.3	9.06e-03	0	0	4
MACPF	PF01823	GL	cladal	16	0	32	1.16e-16	82.9	81.3	3.76e-02	39	17	29
Glycosyl hydrolase f (PF01915)	PF01915	NE	cladal	17	1	17	1.87e-06	100	86.3	2.26e-11	130	67	106
Glyco_hydro_48	PF02011	NE	cladal	14	0	28	9.69e-43	89.3	88.3	3.35e-02	86	12	37
Cellulose or protein	PF02013	NE	cladal	405	0	810	9.71e-43	87.9	88.3	3.76e-41	814	638	1321
Glycosyl hydrolase f (PF02015)	PF02015	NE	cladal	17	0	34	1.62e-09	100	86.8	4.91e-04	0	7	55
Fungalysin metallope	PF02128	ZO	cladal	25	1	25	5.83e-04	100	86.2	2.84e-09	29	10	26
Permease for cytosin	PF02133	AS	cladal	0	0	0	4.61e-02	100	86.3	2.87e-02	0	0	5
Piwi domain	PF02171	GL	cladal	16	2	8	2.71e-06	100	86.3	1.38e-07	51	6	34
SAD/SRA domain	PF02182	EN	cladal	3	0	6	2.18e-02	100	87.3	4.48e-02	0	1	14
ML domain	PF02221	GL	cladal	15	1	15	6.05e-05	100	86.2	4.91e-02	9	7	28
Transferase family	PF02458	KX	cladal	1	0.5	2	3.29e-02	81.7	86.7	6.92e-03	50	24	42
Fic/DOC family	PF02661	GL	cladal	5	0	10	7.02e-15	100	80.5	4.69e-02	0	0	12
Copper amine oxidase (PF02728)	PF02728	AS	cladal	0	0	0	5.87e-01	100	87.3	1.44e-04	5	0	5
Pyridoxal-dependent (PF02784)	PF02784	EN	cladal	4	1	4	9.85e-03	100	86.3	1.31e-02	0	7	28
Beta-ketoacyl syntha (PF02801)	PF02801	AS	cladal	0	2	0	9.79e-01	100	86.3	2.65e-12	0	2	9
Alpha amylase, C-ter	PF02806	NE	cladal	5	1	5	6.80e-07	100	86.3	2.92e-02	2	3	6
Glu/Leu/Phe/Val dehy	PF02812	NE	cladal	11	1	11	1.34e-06	100	87.7	1.19e-05	49	15	39
Glycosyl hydrolases (PF02837)	PF02837	AS	cladal	0	0	0	4.32e-01	100	85.7	1.74e-02	0	0	0
5'-nucleotidase, C-t	PF02872	EN	cladal	3	1	3	5.93e-03	100	85.7	2.75e-02	0	2	13
zf-BED	PF02892	GL	cladal	18	0	36	8.00e-09	100	86	9.38e-10	78	21	114
Peptidase_S9_N	PF02897	CH	cladal	3.5	1	3.5	4.25e-05	100	86.2	7.40e-03	3	7	7
Pyruvate formate lya	PF02901	NE	cladal	24	0	48	1.27e-35	62.2	85.8	2.02e-01	195	30	67
TspO/MBR family	PF03073	EN	cladal	5	0	10	7.85e-05	100	83.7	1.89e-02	0	10	28
Animal haem peroxida	PF03098	GL	cladal	10	0	20	4.94e-05	100	84.3	1.15e-02	0	4	38
LAGLIDADG DNA endonu	PF03161	MU	species_specific	0	0	0	2.39e-01	100	90.8	8.66e-06	6	3	4
Glucanosyltransferas	PF03198	EN	cladal	7	0	14	2.24e-03	100	87.7	2.15e-02	0	8	28
HpcH/HpaI aldolase/c	PF03328	AS	cladal	0	1	0	9.83e-01	100	86	4.00e-02	0	0	1
Carbohydrate binding (PF03422)	PF03422	NE	cladal	10	0	20	1.27e-35	100	85.8	4.05e-02	6	10	32
Anp1	PF03452	MU	cladal	5	0	10	2.38e-30	100	86.3	3.39e-02	0	0	49
MOSC domain	PF03473	AS	cladal	0	1	0	9.68e-01	100	86.7	4.66e-02	0	0	2
Glycoside-hydrolase	PF03537	NE	cladal	16	0	32	1.61e-08	93.8	77	2.33e-02	0	16	40
Peptidase family S41	PF03572	EN	cladal	8	0.5	16	7.00e-02	100	87	2.74e-15	0	16	60
DUF303	PF03629	NE	cladal	11	0	22	5.91e-09	100	87.7	1.18e-04	16	1	40
Diacylglycerol acylt	PF03982	EN	cladal	12	1	12	4.07e-03	100	86.3	2.82e-02	0	18	32
Leucine carboxyl met	PF04072	NE	cladal	5	1	5	1.83e-04	100	86	3.50e-02	5	3	9
CENP-B N-terminal DN	PF04218	MO	species_specific	0	0	0	8.80e-07	100	87.3	1.96e-03	14	8	12
SWIM zinc finger	PF04434	GL	cladal	3	0	6	1.59e-02	100	88	1.93e-11	8	0	14
RTA1 like protein	PF04479	AS	cladal	0	0	0	5.17e-01	100	86	2.38e-02	0	1	5
Tubby C 2	PF04525	NE	cladal	15	0	30	3.70e-18	84.2	72.2	4.40e-02	4	29	43
AIG1 family	PF04548	GL	cladal	29	0	58	3.38e-05	100	88	7.61e-03	20	22	53
Glycosyl hydrolases (PF04616)	PF04616	NE	cladal	24	0	48	9.80e-12	94.4	84.3	2.37e-02	10	37	103
Glycosyltransferase (PF04724)	PF04724	NE	cladal	8	0	16	1.53e-07	100	87.7	1.91e-02	0	5	26
PT	PF04886	NE	cladal	5	0	10	2.20e-10	100	88	2.99e-06	13	7	21
GMC oxidoreductase (PF05199)	PF05199	AS	cladal	0	2	0	9.60e-01	85.7	86	4.78e-02	0	1	4
Serine carboxypeptid	PF05577	EN	cladal	11	0	22	1.82e-03	100	86	2.00e-02	0	2	21
galactosyl transfera	PF05637	NE	cladal	13	1	13	9.81e-07	100	87.7	1.15e-03	1	8	41
Peptidase family M13 (PF05649)	PF05649	NE	cladal	29	1	29	2.91e-06	83.3	86.3	1.19e-02	52	18	76
Pirin C-terminal cup	PF05726	MO	cladal	6	1	6	6.63e-16	100	85.8	2.08e-06	64	10	17
Ion channel regulato	PF05978	BL	cladal	1	0	2	7.32e-02	100	84.8	6.37e-04	8	4	10
Ifi-6-16	PF06140	GL	cladal	7	0	14	5.33e-09	100	86	6.92e-03	3	10	12
Plasmid encoded toxi	PF06769	NE	cladal	7	0	14	8.99e-39	78.6	91.8	3.01e-02	0	1	14
Heterokaryon incompa	PF06985	AS	cladal	0	0	0	3.07e-01	100	86	4.86e-14	1	15	12
Protein of unknown f (PF07173)	PF07173	BL	cladal	3	0	6	2.55e-03	100	86.3	2.67e-02	7	2	3
Cerato-platanin	PF07249	EN	cladal	4	0	8	1.54e-04	100	84.3	1.37e-02	0	1	11
Fungalysin/Thermolys	PF07504	ZO	cladal	15	1	15	1.35e-02	100	86.3	7.01e-05	20	7	16
Protein tyrosine kin	PF07714	GL	cladal	752	2	376	1.92e-06	100	86.3	9.37e-12	3182	1247	1771
AAA domain (dynein-r	PF07728	NE	cladal	17	3	5.7	2.97e-06	100	86.3	3.65e-07	8	0	41
Cupin domain	PF07883	AS	cladal	0	0	0	6.62e-01	100	86	4.62e-02	0	0	1
X8 domain	PF07983	EN	cladal	5	0	10	1.89e-03	100	87.7	2.15e-02	0	8	25
Berberine and berber	PF08031	AS	cladal	0	0	0	8.20e-01	100	86	7.53e-03	0	1	1
Sel1 repeat	PF08238	GL	cladal	379	15.5	24.5	3.64e-06	83.3	86.3	1.66e-48	1558	529	782
Methyltransferase do (PF08242)	PF08242	AS	cladal	0	0	0	5.25e-01	100	84	4.56e-02	0	0	5
Hydrolase_3	PF08282	NE	cladal	16	0	32	3.90e-07	100	86.2	2.82e-05	8	9	37
NA (PF08284)	PF08284	KX	species_specific	0	0	0	6.12e-02	100	89.7	4.48e-13	20	2	26
Domain of unknown fu (PF08354)	PF08354	KX	cladal	2	1	2	1.85e-04	100	86.2	3.54e-11	39	6	30
Dynein heavy chain, (PF08385)	PF08385	BL	cladal	6	1	6	5.45e-06	100	86.3	4.30e-04	0	0	14
Dynein heavy chain, (PF08393)	PF08393	NE	cladal	13	1	13	1.73e-06	100	86.3	2.13e-06	2	0	24
Vault protein inter-	PF08487	GL	cladal	7	0	14	1.48e-10	100	87.7	4.49e-08	26	13	21
KR domain	PF08659	AS	cladal	0	0	0	2.44e-02	100	84.8	1.38e-02	0	1	7
Domain of unknown fu (PF08699)	PF08699	GL	cladal	13	1	13	2.35e-06	100	86.2	3.00e-07	44	6	30
VTC domain	PF09359	MU	cladal	11	0	22	8.83e-24	79.3	87.7	2.65e-06	9	50	164
Domain of unknown fu (PF09362)	PF09362	AS	cladal	0	0	0	8.59e-05	100	75.8	4.36e-02	0	0	1
Chagasin family pept	PF09394	NE	cladal	5	0	10	1.40e-18	100	87.7	2.59e-03	0	3	9
PhoD-like phosphatas	PF09423	BL	cladal	4	0	8	1.51e-02	100	86	4.58e-02	1	0	1
Predicted AAA-ATPase	PF09820	NE	cladal	33	0	66	3.36e-04	100	88	5.73e-15	160	85	221
Uncharacterized alph	PF09994	GL	species_specific	0	0	0	5.91e-02	100	87.5	3.46e-02	0	2	5
Protein of unknown f (PF10300)	PF10300	MU	cladal	9	0	18	2.65e-26	88.9	87.7	9.02e-04	0	13	124
Carbohydrate binding (PF10645)	PF10645	NE	cladal	3	0	6	2.04e-09	62.5	87.7	1.69e-02	4	0	5
Domain of unknown fu (PF11807)	PF11807	AS	cladal	0	0	0	5.32e-09	62.1	62.3	3.60e-02	0	6	18
Domain of unknown fu (PF11954)	PF11954	MO	cladal	7	0	14	1.70e-40	71.4	87.3	1.78e-08	34	10	26
Protein of unknown f (PF12449)	PF12449	GL	cladal	4	1	4	2.31e-04	100	87.7	2.01e-02	19	6	13
Phosphate metabolism	PF12621	AS	cladal	0	0	0	8.83e-01	100	88	2.92e-02	0	0	1
ABC-2 family transpo	PF12698	NE	cladal	51	0	102	6.72e-03	94.2	87.5	9.20e-12	48	34	141
Pectate lyase superf	PF12708	AS	cladal	0	0	0	5.41e-02	100	80.3	7.56e-03	0	0	1
Hydrolytic ATP bindi	PF12774	NE	cladal	10	1	10	6.45e-02	100	87.7	1.56e-05	0	0	23
P-loop containing dy (PF12775)	PF12775	NE	cladal	9	1	9	6.33e-02	100	87.7	5.25e-06	0	0	21
Microtubule-binding	PF12777	NE	cladal	10	1	10	6.50e-02	100	87.7	1.69e-05	0	0	23
P-loop containing dy (PF12780)	PF12780	NE	cladal	9	1	9	6.48e-02	100	87.7	1.69e-05	0	0	21
ATP-binding dynein m	PF12781	NE	cladal	9	1	9	6.47e-02	100	87.7	1.69e-05	0	0	21
PD-(D/E)XK nuclease	PF12784	NE	cladal	11	0	22	1.80e-13	100	92	6.11e-05	18	8	78
Ankyrin repeats (3 c	PF12796	NE	cladal	830	27.5	30.2	7.31e-02	85.9	87.7	5.87e-63	1457	1076	1922
Leucine Rich repeats	PF12799	NE	cladal	134	6	22.3	7.73e-02	88.9	87.7	8.33e-36	101	114	420
Methyltransferase do (PF12847)	PF12847	NE	cladal	2	0	4	7.93e-02	100	87.2	2.26e-04	60	0	56
Leucine rich repeats	PF13306	NE	cladal	3	0	6	1.80e-18	100	89	1.49e-02	8	2	15
MFS/sugar transport	PF13347	NE	cladal	1	1	1	1.45e-01	100	87.5	8.54e-03	49	16	37
DDE superfamily endo	PF13358	MI	species_specific	0	0	0	7.41e-01	100	88	1.73e-41	58	2	46
Trypsin-like peptida	PF13365	NE	cladal	19	1	19	5.59e-02	100	87.7	1.55e-05	35	7	65
Tetratricopeptide re (PF13371)	PF13371	GL	cladal	10	0	20	1.23e-04	100	87.5	2.44e-02	22	0	26
Concanavalin A-like	PF13385	GL	cladal	14	0	28	2.26e-04	100	87.3	1.52e-02	23	33	45
Tetratricopeptide re (PF13424)	PF13424	AS	cladal	0	1	0	9.66e-01	100	87.5	3.90e-16	8	1	10
GDSL-like Lipase/Acy	PF13472	NE	cladal	9	1	9	4.51e-02	100	87.7	2.63e-02	12	2	27
Leucine rich repeat (PF13504)	PF13504	NE	cladal	15	1	15	5.81e-02	88.4	87.7	1.08e-06	16	7	71
Fusaric acid resista	PF13515	MU	cladal	7	0	14	7.60e-27	100	87.7	2.42e-02	0	4	109
von Willebrand facto (PF13519)	PF13519	NE	cladal	13	1	13	6.16e-02	100	87.7	1.85e-02	7	2	27
Winged helix-turn he	PF13551	GL	species_specific	0	0	0	1.95e-01	100	87.7	3.64e-27	26	1	27
Zinc-binding dehydro	PF13602	AS	cladal	0	0	0	7.58e-01	100	86.3	2.68e-02	0	0	0
Ankyrin repeat (PF13606)	PF13606	NE	cladal	62	0	124	7.91e-04	100	84.3	7.18e-15	231	94	267
Ankyrin repeats (man (PF13637)	PF13637	NE	cladal	122	3	40.7	6.08e-02	89.5	87.7	2.62e-21	323	149	472
TIR domain	PF13676	CH	species_specific	0	0	0	1.84e-14	78.3	79.7	2.41e-16	72	14	86
Myb/SANT-like DNA-bi	PF13837	GL	cladal	12	0	24	8.01e-09	100	88.7	3.55e-06	36	1	40
Leucine rich repeat (PF13855)	PF13855	NE	cladal	161	8.5	18.9	8.02e-02	85.4	87.7	2.69e-34	104	174	545
Ankyrin repeats (man (PF13857)	PF13857	NE	cladal	29	1	29	5.67e-02	100	87.7	1.09e-02	27	5	84
NA (PF13966)	PF13966	MU	cladal	1	0	2	3.43e-23	100	88.7	2.72e-06	60	8	106
Ricin-type beta-tref	PF14200	NE	cladal	16	0	32	1.12e-02	100	88	1.44e-02	14	22	65
Domain of unknown fu (PF14262)	PF14262	NE	cladal	19	0	38	2.78e-31	97.4	91.8	5.87e-10	50	23	48
Fibronectin type III	PF14310	NE	cladal	8	0	16	3.63e-02	100	87.5	2.26e-11	112	58	91
NA (PF14372)	PF14372	GL	cladal	3	0	6	5.73e-10	100	87.7	2.53e-05	30	2	46
Domain of unknown fu (PF14388)	PF14388	GL	cladal	12	0	24	1.95e-08	100	88.5	6.73e-02	58	20	47
RTC4-like domain	PF14474	GL	cladal	4	0	8	4.02e-04	100	88	3.14e-04	15	0	18
Hexapeptide repeat o	PF14602	NE	cladal	2	0	4	7.87e-04	100	87.3	2.03e-02	0	2	13
Polyketide synthase	PF14765	AS	cladal	0	0	0	1.47e-02	90	75.2	1.38e-02	0	2	9
Hemocyanin, copper c	PF00372	GL	cladal	6	0	12	2.65e-28	100	89.3	5.24e-02	0	2	17
Hemocyanin, ig-like	PF03723	GL	cladal	5	0	10	2.65e-28	100	89.3	2.81e-01	0	3	19
Kunitz_BPTI	PF00014	EN	cladal	7	0	14	1.81e-09	100	77	6.07e-02	0	2	22
von Willebrand facto (PF00092)	PF00092	NE	cladal	5	0	10	3.02e-07	100	86.5	8.10e-02	3	0	6
Chitinase class I	PF00182	CH	species_specific	0	0	0	8.59e-02	66.7	77	8.00e-02	0	2	7
Iron-containing alco	PF00465	NE	cladal	13	1	13	4.23e-07	100	86.3	5.35e-02	0	9	36
SBP_bac_3	PF00497	NE	cladal	3	0	6	2.87e-20	100	89	1.80e-01	8	10	15
Glycosyl hydrolases (PF00703)	PF00703	AS	cladal	0	0	0	2.38e-01	100	81.3	6.28e-02	0	0	0
Dioxygenase	PF00775	AS	cladal	0	0	0	1.92e-02	83.3	70.7	1.01e-01	0	0	2
O-methyltransferase	PF00891	AS	cladal	0	0	0	1.71e-01	100	79.7	1.24e-01	0	1	5
Glycosyl hydrolases (PF01229)	PF01229	NE	cladal	4	0	8	2.07e-21	100	92.7	1.04e-01	4	4	10
Xylose isomerase-lik	PF01261	NE	cladal	5	0	10	1.18e-07	100	77	7.39e-02	0	4	13
Peroxidase, family 2	PF01328	AS	cladal	0	0	0	7.46e-01	75	85.7	6.78e-02	0	0	0
Astacin (Peptidase f	PF01400	GL	species_specific	0	0	0	1.86e-04	100	86.8	8.61e-02	6	0	2
Flavin reductase lik	PF01613	NE	cladal	4	1	4	3.89e-02	100	86	5.54e-02	0	0	10
Glycosyltransferase (PF01755)	PF01755	GL	species_specific	0	0	0	2.95e-03	100	70	6.78e-02	0	4	27
Acyltransferase fami	PF01757	NE	cladal	11	0	22	1.64e-09	57.1	77	9.47e-02	0	6	52
NYN domain	PF01936	GL	cladal	5	0	10	2.75e-10	100	81.3	6.07e-02	0	1	11
GBP	PF02263	GL	cladal	11	0	22	2.92e-17	66.7	77	6.21e-02	10	6	28
CAAX protease self-i	PF02517	NE	cladal	13	1	13	3.03e-07	100	86.2	7.55e-02	0	10	46
Neurotransmitter-gat	PF02931	CH	species_specific	0	0	0	1.37e-09	61.5	77	1.04e-01	0	1	11
UPF0089	PF03007	ZO	cladal	3.5	0	7	2.34e-03	100	86	5.15e-02	0	1	2
Chitobiase/beta-hexo	PF03174	NE	cladal	7	0	14	1.87e-16	95.5	84.5	5.66e-02	8	4	20
CBM_25	PF03423	NE	cladal	5	0	10	3.32e-16	100	88.8	8.97e-02	15	7	12
Voltage-dependent an	PF03595	AS	cladal	0	0	0	1.91e-01	100	84.2	8.97e-02	0	0	2
Glycosyl hydrolase f (PF03659)	PF03659	AS	cladal	0	0	0	6.41e-03	100	76.3	5.66e-02	0	0	1
D-arabinono-1,4-lact	PF04030	GL	cladal	5	1	5	3.19e-05	100	87	5.35e-02	0	1	38
Restriction endonucl	PF04471	GL	cladal	3	0	6	2.71e-13	100	77.3	1.43e-01	17	2	35
Glutathione-dependen	PF04828	AS	cladal	0	0	0	8.60e-01	100	84.8	5.24e-02	5	0	8
Bacterial alpha-L-rh	PF05592	AS	cladal	0	0	0	2.49e-02	50	82	6.21e-02	0	0	1
NA (PF05685)	PF05685	GL	cladal	13	0	26	1.58e-24	100	92.7	3.62e-01	18	1	34
CFEM domain	PF05730	AS	cladal	0	0	0	2.39e-04	66.7	81.3	1.51e-01	0	0	1
Glycosyl Hydrolase F	PF07470	AS	cladal	0	0	0	2.43e-01	100	85.8	8.05e-02	0	0	0
Tannase and feruloyl	PF07519	AS	cladal	0	0	0	2.30e-04	100	76.3	1.40e-01	0	0	5
Glycosyl hydrolase f (PF07971)	PF07971	AS	cladal	0	0	0	2.17e-02	100	77.3	7.43e-02	0	0	2
EGF_2	PF07974	NE	species_specific	0	0	0	6.80e-05	100	70.2	6.14e-02	0	2	1
Phenol hydroxylase,	PF07976	AS	cladal	0	0	0	1.82e-01	100	87	6.78e-02	0	0	0
Domain of unknown fu (PF09260)	PF09260	AS	cladal	0	0	0	2.49e-01	100	86.2	7.70e-02	0	0	1
Pro-kumamolisin, act	PF09286	AS	cladal	0	0	0	1.11e-01	100	86	9.06e-02	0	0	2
Protein of unknown f (PF11380)	PF11380	NE	cladal	14	0	28	4.89e-06	100	88.5	2.25e-01	0	9	52
Glycosyl hydrolase c	PF11790	AS	cladal	0	0	0	7.77e-05	100	62.3	5.05e-02	0	0	0
Fungal specific tran	PF11951	AS	cladal	0	0	0	2.40e-07	32.9	68.2	6.90e-01	0	7	7
Protein of unknown f (PF12541)	PF12541	NE	cladal	6	0	12	2.78e-31	41.7	91.8	9.83e-01	0	6	10
XPG domain containin	PF12813	NE	cladal	5	0	10	2.22e-02	100	87.3	7.39e-02	1	0	14
Acetyltransferase (G	PF13302	AS	cladal	0	1	0	9.77e-01	100	87.7	6.99e-02	0	1	3
4Fe-4S single cluste	PF13353	NE	cladal	4	0	8	2.79e-02	100	87.7	6.00e-02	0	0	15
Glutathione S-transf	PF13409	AS	cladal	0	1	0	9.51e-01	100	87.3	5.06e-02	0	0	1
Anaerobic ribonucleo	PF13597	NE	cladal	3	0	6	2.78e-31	100	91.8	1.06e-01	0	3	4
Glycosyl transferase (PF13704)	PF13704	NE	species_specific	0	0	0	2.09e-12	100	89	2.65e-01	0	2	16
Pyridine nucleotide-	PF13738	AS	cladal	0	0	0	8.69e-01	100	86.2	6.52e-02	0	2	11
OTT_1508-like deamin	PF14441	GL	cladal	1	0	2	3.77e-12	100	77.3	1.51e-01	21	0	8
Prion-inhibition and	PF14479	AS	cladal	0	0	0	3.42e-06	100	62.3	5.66e-02	0	0	0
NA (PF14516)	PF14516	GL	cladal	5	0	10	2.41e-13	100	91.7	1.04e-01	7	0	10
Hint-domain	PF14623	NE	cladal	5	0	10	4.83e-10	100	80.5	1.04e-01	12	5	17
VWA / Hh protein in	PF14624	NE	cladal	6	0	12	4.83e-10	100	80.5	5.01e-02	12	5	18
