## Supplementary material for "Transposon-driven pervasive genome restructuring and regulatory evolution in early-diverging Holomycota": Supplementary File 7.xlsx

### Sheet: All_HTT_pairs
pair_id	community_id	A_species	A_chromosome	A_start	A_end	A_strand	Clade_A_code	Clade_A_name	B_species	B_chromosome	B_start	B_end	B_strand	Clade_B_code	Clade_B_name	TE_type	TE_Ks	BUSCO_Ks_threshold	MRCA_node
pair_000000266	comm_00000000	CH_Caecom1	scaffold_1	430886	431460	+	CH	Chytridiomycota	MU_Amyrou1	scaffold_66	64304	64878	+	MU	Mucoromycotina	LINE	0.908862	1.43468	node_32
pair_000000279	comm_00000000	CH_Fimjon1	scaffold_9	465040	465569	-	CH	Chytridiomycota	MU_Lenpar1	scaffold_5	132218	132747	-	MU	Mucoromycotina	LTR	0.216945	1.43468	node_32
pair_000000291	comm_00000000	CH_Neocon1	scaffold_129	18878	19452	+	CH	Chytridiomycota	MU_Amyrou1	scaffold_66	64304	64878	+	MU	Mucoromycotina	LINE	0.908852	1.43468	node_32
pair_000000292	comm_00000000	CH_Neocon1	scaffold_17	812889	813231	+	CH	Chytridiomycota	MU_Cirumb1	scaffold_2	602412	602754	+	MU	Mucoromycotina	DNA/PIF-Harbinger	0.606614	1.43468	node_32
pair_000000299	comm_00000000	CH_Neocon1	scaffold_271	180661	181235	-	CH	Chytridiomycota	MU_Kircor1	scaffold_21	565085	565659	-	MU	Mucoromycotina	LINE	0.014139	1.43468	node_32
pair_000000300	comm_00000000	CH_Neocon1	scaffold_271	180661	181235	-	CH	Chytridiomycota	MU_Kircor1	scaffold_40	218299	218873	-	MU	Mucoromycotina	LINE	0.0142436	1.43468	node_32
pair_000000301	comm_00000000	CH_Neocon1	scaffold_271	180661	181235	-	CH	Chytridiomycota	MU_Muclan1	scaffold_42	179962	180536	-	MU	Mucoromycotina	LINE	0.014478	1.43468	node_32
pair_000000303	comm_00000000	CH_Neocon1	scaffold_271	180661	181235	-	CH	Chytridiomycota	MU_Rhimi59	scaffold_5	1665351	1665925	-	MU	Mucoromycotina	LINE	0.0551006	1.43468	node_32
pair_000000311	comm_00000000	CH_Neolan1	scaffold_138	170945	171519	-	CH	Chytridiomycota	MU_Kircor1	scaffold_21	565085	565659	-	MU	Mucoromycotina	LINE	0.014139	1.43468	node_32
pair_000000312	comm_00000000	CH_Neolan1	scaffold_138	170945	171519	-	CH	Chytridiomycota	MU_Kircor1	scaffold_40	218299	218873	-	MU	Mucoromycotina	LINE	0.0142436	1.43468	node_32
pair_000000313	comm_00000000	CH_Neolan1	scaffold_138	170945	171519	-	CH	Chytridiomycota	MU_Muclan1	scaffold_42	179962	180536	-	MU	Mucoromycotina	LINE	0.014478	1.43468	node_32
pair_000000315	comm_00000000	CH_Neolan1	scaffold_138	170945	171519	-	CH	Chytridiomycota	MU_Rhimi59	scaffold_5	1665351	1665925	-	MU	Mucoromycotina	LINE	0.0551006	1.43468	node_32
pair_000000323	comm_00000000	CH_Neolan1	scaffold_7	1857911	1858485	+	CH	Chytridiomycota	MU_Amyrou1	scaffold_66	64304	64878	+	MU	Mucoromycotina	LINE	0.908852	1.43468	node_32
pair_000000341	comm_00000000	CH_Polagg1	scaffold_55	72340	72869	-	CH	Chytridiomycota	MU_Lenpar1	scaffold_5	132218	132747	-	MU	Mucoromycotina	LTR	0.194717	1.43468	node_32
pair_000000342	comm_00000000	CH_Polagg1	scaffold_55	72340	72869	-	CH	Chytridiomycota	MU_PnitS607	scaffold_21	346345	346874	-	MU	Mucoromycotina	LTR	0.195434	1.43468	node_32
pair_000000287	comm_00000001	CH_Hompol1	scaffold_976	652	999	+	CH	Chytridiomycota	HO_Monbrevi	NW_001865064.1	227016	227363	+	HO	Holozoa	RC/Helitron	0.348621	10	node_61
pair_000000288	comm_00000001	CH_Hompol1	scaffold_976	652	999	+	CH	Chytridiomycota	HO_Monbrevi	NW_001865064.1	230712	231059	+	HO	Holozoa	RC/Helitron	0.384972	10	node_61
pair_000000289	comm_00000001	CH_Hompol1	scaffold_976	652	999	+	CH	Chytridiomycota	HO_Monbrevi	NW_001865064.1	243512	243859	+	HO	Holozoa	RC/Helitron	0.384972	10	node_61
pair_000000293	comm_00000001	CH_Neocon1	scaffold_218	136662	137033	+	CH	Chytridiomycota	HO_Naegrub	NW_003163242.1	121696	122067	+	HO	Holozoa	LTR/Gypsy	1.22034	10	node_61
pair_000000294	comm_00000001	CH_Neocon1	scaffold_218	136662	137033	+	CH	Chytridiomycota	HO_Naegrub	NW_003163246.1	49352	49723	+	HO	Holozoa	LTR/Gypsy	1.08814	10	node_61
pair_000000322	comm_00000001	CH_Neolan1	scaffold_59	424765	425136	-	CH	Chytridiomycota	HO_Naegrub	NW_003163274.1	35697	36068	-	HO	Holozoa	LTR/Gypsy	0.560965	10	node_61
pair_000000331	comm_00000001	CH_Pirfi3	scaffold_4	1222238	1222609	+	CH	Chytridiomycota	HO_Naegrub	NW_003163242.1	121696	122067	+	HO	Holozoa	LTR/Gypsy	1.12753	10	node_61
pair_000000332	comm_00000001	CH_Pirfi3	scaffold_4	1222238	1222609	+	CH	Chytridiomycota	HO_Naegrub	NW_003163246.1	49352	49723	+	HO	Holozoa	LTR/Gypsy	1.17312	10	node_61
pair_000000343	comm_00000001	CH_Powhir1	scaffold_31	124162	124509	+	CH	Chytridiomycota	HO_Monbrevi	NW_001865064.1	227016	227363	+	HO	Holozoa	RC/Helitron	0.726332	10	node_61
pair_000000344	comm_00000001	CH_Powhir1	scaffold_31	124162	124509	+	CH	Chytridiomycota	HO_Monbrevi	NW_001865064.1	230712	231059	+	HO	Holozoa	RC/Helitron	0.726332	10	node_61
pair_000000345	comm_00000001	CH_Powhir1	scaffold_31	124162	124509	+	CH	Chytridiomycota	HO_Monbrevi	NW_001865064.1	243512	243859	+	HO	Holozoa	RC/Helitron	0.726332	10	node_61
pair_000000423	comm_00000002	MO_Disdec1	scaffold_2	1635222	1635798	+	MO	Mortierellomycotina	MU_Mycind1	scaffold_1	2881795	2882371	+	MU	Mucoromycotina	LINE	0.993269	1.11318	node_60
pair_000000428	comm_00000002	MO_Disdec1	scaffold_2	1635222	1635798	+	MO	Mortierellomycotina	MU_PnitS607	scaffold_68	190697	191273	+	MU	Mucoromycotina	LINE	0.573481	1.11318	node_60
pair_000000429	comm_00000002	MO_Disdec1	scaffold_2	1635222	1635798	+	MO	Mortierellomycotina	MU_Spifus1	scaffold_21	266661	267237	+	MU	Mucoromycotina	LINE	0.835134	1.11318	node_60
pair_000000432	comm_00000002	MO_Disorn1	scaffold_283	24493	25018	-	MO	Mortierellomycotina	MU_Bifad1	scaffold_150	23131	23656	-	MU	Mucoromycotina	LTR	0.565372	1.11318	node_60
pair_000000440	comm_00000002	MO_Disorn1	scaffold_484	9884	10460	+	MO	Mortierellomycotina	MU_Mucci3	scaffold_4	4464675	4465251	+	MU	Mucoromycotina	LINE	0.735801	1.11318	node_60
pair_000000448	comm_00000002	MO_Disorn1	scaffold_484	9884	10460	+	MO	Mortierellomycotina	MU_PnitS607	scaffold_68	190697	191273	+	MU	Mucoromycotina	LINE	0.579659	1.11318	node_60
pair_000000449	comm_00000002	MO_Disorn1	scaffold_484	9884	10460	+	MO	Mortierellomycotina	MU_Spifus1	scaffold_21	266661	267237	+	MU	Mucoromycotina	LINE	0.777502	1.11318	node_60
pair_000000463	comm_00000002	MO_Lobtra1	scaffold_62	193724	194300	-	MO	Mortierellomycotina	MU_Bacci1	scaffold_21	164253	164829	-	MU	Mucoromycotina	LINE	0.136347	1.11318	node_60
pair_000000478	comm_00000002	MO_Lobtra1	scaffold_62	193724	194300	-	MO	Mortierellomycotina	MU_Phybl4	scaffold_2	5794084	5794660	-	MU	Mucoromycotina	LINE	0.152035	1.11318	node_60
pair_000000483	comm_00000002	MO_MoalAD071	scaffold_214	27907	28483	-	MO	Mortierellomycotina	MU_Bacci1	scaffold_21	164253	164829	-	MU	Mucoromycotina	LINE	0.134609	1.11318	node_60
pair_000000490	comm_00000002	MO_MoalAD071	scaffold_214	27907	28483	-	MO	Mortierellomycotina	MU_Phybl4	scaffold_2	5794084	5794660	-	MU	Mucoromycotina	LINE	0.148906	1.11318	node_60
pair_000000054	comm_00000003	AS_Sacce1	chrVII	1001876	1002218	+	AS	Ascomycota	CH_Caecom1	scaffold_93	17903	18245	+	CH	Chytridiomycota	DNA/PIF-Harbinger	0.727539	1.23048	node_37
pair_000000055	comm_00000003	AS_Sacce1	chrVII	1001876	1002218	+	AS	Ascomycota	CH_Neocon1	scaffold_17	812889	813231	+	CH	Chytridiomycota	DNA/PIF-Harbinger	0.790772	1.23048	node_37
pair_000000057	comm_00000003	AS_Sacce1	chrVII	1001876	1002218	+	AS	Ascomycota	CH_Neolan1	scaffold_26	615571	615913	+	CH	Chytridiomycota	DNA/PIF-Harbinger	0.753459	1.23048	node_37
pair_000000066	comm_00000003	AS_Sacce1	chrVIII	452271	452613	+	AS	Ascomycota	CH_Neolan1	scaffold_26	615571	615913	+	CH	Chytridiomycota	DNA/PIF-Harbinger	0.744464	1.23048	node_37
pair_000000431	comm_00000004	MO_Disdec1	scaffold_2	1635222	1635798	+	MO	Mortierellomycotina	ZO_Synplu1	scaffold_18	307608	308184	+	ZO	Zoopagomycota	LINE	0.712566	1.74943	node_38
pair_000000451	comm_00000004	MO_Disorn1	scaffold_484	9884	10460	+	MO	Mortierellomycotina	ZO_Synplu1	scaffold_18	307608	308184	+	ZO	Zoopagomycota	LINE	0.695054	1.74943	node_38
pair_000000494	comm_00000004	MO_MoalAD071	scaffold_214	27907	28483	-	MO	Mortierellomycotina	ZO_Synfus1	scaffold_15	253603	254179	-	ZO	Zoopagomycota	LINE	0.156085	1.74943	node_38
pair_000000184	comm_00000005	BS_Basme	scaffold_387	44115	44462	-	BS	Basidiobolales	CH_Polagg1	scaffold_152	59934	60281	-	CH	Chytridiomycota	RC/Helitron	0.504259	1.43468	node_32
pair_000000185	comm_00000005	BS_Basme	scaffold_387	44115	44462	-	BS	Basidiobolales	CH_Polagg1	scaffold_3	981491	981838	-	CH	Chytridiomycota	RC/Helitron	0.504259	1.43468	node_32
pair_000000411	comm_00000006	EN_Zoorad1	scaffold_680	68633	69209	+	EN	Entomophthoromycotina	MO_Disdec1	scaffold_2	1635222	1635798	+	MO	Mortierellomycotina	LINE	0.882516	1.74943	node_38
pair_000000455	comm_00000006	EN_Zoorad1	scaffold_680	18843	19417	+	EN	Entomophthoromycotina	MO_Entech1	scaffold_82	17601	18175	+	MO	Mortierellomycotina	LINE	0.917884	1.74943	node_38
pair_000000014	comm_00000007	AS_Metac1	scaffold_004	113711	114285	-	AS	Ascomycota	MO_MocaN2610	scaffold_92	24128	24702	-	MO	Mortierellomycotina	LINE	0.0548195	1.43468	node_32
pair_000000016	comm_00000007	AS_Metac1	scaffold_004	113711	114285	-	AS	Ascomycota	MO_MoclAM1000	scaffold_261	35884	36458	-	MO	Mortierellomycotina	LINE	0.0572635	1.43468	node_32
pair_000000017	comm_00000007	AS_Metac1	scaffold_004	113711	114285	-	AS	Ascomycota	MO_MoelGBA34	scaffold_76	35087	35661	-	MO	Mortierellomycotina	LINE	0.0599672	1.43468	node_32
pair_000000020	comm_00000007	AS_Metac1	scaffold_004	113711	114285	-	AS	Ascomycota	MO_MozyN2592	scaffold_191	30855	31429	-	MO	Mortierellomycotina	LINE	0.0527464	1.43468	node_32
pair_000000026	comm_00000007	AS_Ncrass2	scaffold_1	6127588	6128164	-	AS	Ascomycota	MO_Lobtra1	scaffold_62	193724	194300	-	MO	Mortierellomycotina	LINE	0.12052	1.43468	node_32
pair_000000027	comm_00000007	AS_Ncrass2	scaffold_1	6127588	6128164	-	AS	Ascomycota	MO_MoalAD071	scaffold_214	27907	28483	-	MO	Mortierellomycotina	LINE	0.0836726	1.43468	node_32
pair_000000032	comm_00000007	AS_Ncrass2	scaffold_1	6127588	6128164	-	AS	Ascomycota	MO_MoreMES2147	scaffold_485	7265	7841	-	MO	Mortierellomycotina	LINE	0.0796384	1.43468	node_32
pair_000000163	comm_00000008	BS_Basme92	scaffold_46	147126	147700	+	BS	Basidiobolales	MO_Entech1	scaffold_82	17601	18175	+	MO	Mortierellomycotina	LINE	0.880465	1.74943	node_38
pair_000000166	comm_00000008	BS_Basme92	scaffold_46	147126	147700	+	BS	Basidiobolales	MO_MochAD033	scaffold_412	9661	10235	+	MO	Mortierellomycotina	LINE	0.883372	1.74943	node_38
pair_000000192	comm_00000008	BS_Basme	scaffold_442	53134	53710	-	BS	Basidiobolales	MO_Lobtra1	scaffold_62	193724	194300	-	MO	Mortierellomycotina	LINE	0.189585	1.74943	node_38
pair_000000193	comm_00000008	BS_Basme	scaffold_442	53134	53710	-	BS	Basidiobolales	MO_MoalAD071	scaffold_214	27907	28483	-	MO	Mortierellomycotina	LINE	0.171854	1.74943	node_38
pair_000000198	comm_00000008	BS_Basme	scaffold_442	53134	53710	-	BS	Basidiobolales	MO_MoreMES2147	scaffold_485	7265	7841	-	MO	Mortierellomycotina	LINE	0.143746	1.74943	node_38
pair_000000231	comm_00000008	BS_Basme	scaffold_442	5836	6410	-	BS	Basidiobolales	MO_MocaN2610	scaffold_92	24128	24702	-	MO	Mortierellomycotina	LINE	0.0615629	1.74943	node_38
pair_000000233	comm_00000008	BS_Basme	scaffold_442	5836	6410	-	BS	Basidiobolales	MO_MoclAM1000	scaffold_261	35884	36458	-	MO	Mortierellomycotina	LINE	0.0645167	1.74943	node_38
pair_000000234	comm_00000008	BS_Basme	scaffold_442	5836	6410	-	BS	Basidiobolales	MO_MoelGBA34	scaffold_76	35087	35661	-	MO	Mortierellomycotina	LINE	0.0605594	1.74943	node_38
pair_000000237	comm_00000008	BS_Basme	scaffold_442	5836	6410	-	BS	Basidiobolales	MO_MozyN2592	scaffold_191	30855	31429	-	MO	Mortierellomycotina	LINE	0.0477735	1.74943	node_38
pair_000000201	comm_00000009	BS_Basme	scaffold_442	53134	53710	-	BS	Basidiobolales	MU_Bacci1	scaffold_21	164253	164829	-	MU	Mucoromycotina	LINE	0.145189	1.74943	node_38
pair_000000202	comm_00000009	BS_Basme	scaffold_442	53134	53710	-	BS	Basidiobolales	MU_Baclam1	scaffold_13	717183	717759	-	MU	Mucoromycotina	LINE	0.145922	1.74943	node_38
pair_000000253	comm_00000009	BS_Basme	scaffold_50	154643	155172	+	BS	Basidiobolales	MU_Mucam1	DF_836583	10755	11284	+	MU	Mucoromycotina	LTR	0.08182	1.74943	node_38
pair_000000256	comm_00000009	BS_Basme	scaffold_50	154643	155172	+	BS	Basidiobolales	MU_Muclan1	scaffold_777	2217	2746	+	MU	Mucoromycotina	LTR	0.0856755	1.74943	node_38
pair_000000360	comm_00000010	EN_Conco1	scaffold_60	83242	83818	+	EN	Entomophthoromycotina	MU_Chabre1	scaffold_43	231804	232380	+	MU	Mucoromycotina	LINE	0.610838	1.74943	node_38
pair_000000364	comm_00000010	EN_Conco1	scaffold_60	83242	83818	+	EN	Entomophthoromycotina	MU_Mucci3	scaffold_4	4464675	4465251	+	MU	Mucoromycotina	LINE	0.711379	1.74943	node_38
pair_000000365	comm_00000010	EN_Conco1	scaffold_60	83242	83818	+	EN	Entomophthoromycotina	MU_Muccirc1	KE_124096	33466	34042	+	MU	Mucoromycotina	LINE	0.631503	1.74943	node_38
pair_000000371	comm_00000010	EN_Conco1	scaffold_60	83242	83818	+	EN	Entomophthoromycotina	MU_PnitS607	scaffold_68	190697	191273	+	MU	Mucoromycotina	LINE	1.08533	1.74943	node_38
pair_000000375	comm_00000011	HO_Monbrevi	NW_001865040.1	1300160	1300734	-	HO	Holozoa	MO_MocaN2610	scaffold_92	24128	24702	-	MO	Mortierellomycotina	LINE	0.141663	1.02736	node_25
pair_000000377	comm_00000011	HO_Monbrevi	NW_001865040.1	1300160	1300734	-	HO	Holozoa	MO_MoelGBA34	scaffold_76	35087	35661	-	MO	Mortierellomycotina	LINE	0.147281	1.02736	node_25
pair_000000380	comm_00000011	HO_Monbrevi	NW_001865040.1	1300160	1300734	-	HO	Holozoa	MO_MozyN2592	scaffold_191	30855	31429	-	MO	Mortierellomycotina	LINE	0.132933	1.02736	node_25
pair_000000105	comm_00000012	BA_Ustma2	chr_18	139435	140011	+	BA	Basidiomycota	MO_Disdec1	scaffold_2	1635222	1635798	+	MO	Mortierellomycotina	LINE	0.592127	1.43468	node_32
pair_000000106	comm_00000012	BA_Ustma2	chr_18	139435	140011	+	BA	Basidiomycota	MO_Disorn1	scaffold_484	9884	10460	+	MO	Mortierellomycotina	LINE	0.576855	1.43468	node_32
pair_000000111	comm_00000012	BA_Ustma2	chr_18	139435	140011	+	BA	Basidiomycota	MO_MoepN5512	scaffold_1379	1560	2136	+	MO	Mortierellomycotina	LINE	0.617367	1.43468	node_32
pair_000000112	comm_00000012	BA_Ustma2	chr_18	139435	140011	+	BA	Basidiomycota	MO_MomuN6456	scaffold_384	16022	16598	+	MO	Mortierellomycotina	LINE	0.629656	1.43468	node_32
pair_000000114	comm_00000012	BA_Ustma2	chr_18	139435	140011	+	BA	Basidiomycota	MO_Mormul1	scaffold_6	348944	349520	+	MO	Mortierellomycotina	LINE	0.629656	1.43468	node_32
pair_000000115	comm_00000012	BA_Ustma2	chr_18	139435	140011	+	BA	Basidiomycota	MO_Morsel1	scaffold_7	1309464	1310040	+	MO	Mortierellomycotina	LINE	0.570254	1.43468	node_32
pair_000000262	comm_00000013	CH_Anasp1	scaffold_82	157244	158410	-	CH	Chytridiomycota	GL_RhiirA4	scaffold_240	19991	21157	-	GL	Glomeromycotina	LINE	0.693661	1.43468	node_32
pair_000000264	comm_00000013	CH_Caecom1	scaffold_124	130275	131441	+	CH	Chytridiomycota	GL_Rhice1	scaffold_48	288719	289885	+	GL	Glomeromycotina	LINE	1.25608	1.43468	node_32
pair_000000130	comm_00000014	BL_Allomarbu	JADHYV010000002.1	818451	818800	-	BL	Blastocladiomycota	CH_Caupr1	scaffold_2	282761	283110	-	CH	Chytridiomycota	RC/Helitron	0.250459	1.43468	node_32
pair_000000263	comm_00000015	CH_Blyhe1	NODE_609	187	539	+	CH	Chytridiomycota	NU_Fontalba	NW_009242973.1	906618	906970	+	NU	Nuclearida	RC/Helitron	0.136716	1.55248	node_42
pair_000000407	comm_00000016	KX_Smimuc2	scaffold_1666	15902	17084	+	KX	Kickxellomycotina	MU_Helpul1	scaffold_70	121156	122338	+	MU	Mucoromycotina	LTR/Gypsy	0.712631	1.74943	node_38
pair_000000408	comm_00000016	KX_Smimuc2	scaffold_1666	15902	17084	+	KX	Kickxellomycotina	MU_Helpul1	scaffold_9	327882	329064	+	MU	Mucoromycotina	LTR/Gypsy	0.69916	1.74943	node_38
pair_000000409	comm_00000016	KX_Spiroaspi	JAMZIH010006309.1	983	1557	+	KX	Kickxellomycotina	MU_Fenlin1	scaffold_20	564751	565325	+	MU	Mucoromycotina	LINE	0.843279	1.74943	node_38
pair_000000001	comm_00000017	AP_Amoprot	JALECJ010000003.1	950944	951781	+	AP	Aphelida	CH_Gorhay1	scaffold_5	759690	760527	+	CH	Chytridiomycota	LTR/Gypsy	0.765181	2.07312	node_2
pair_000000134	comm_00000018	BL_Allomarbu	JADHYV010000054.1	84329	85382	+	BL	Blastocladiomycota	MU_Synrac1	scaffold_10	678944	679997	+	MU	Mucoromycotina	LTR/Gypsy	0.766847	1.74943	node_38
pair_000000091	comm_00000019	AS_Schpo1	chromosome_1	5086156	5086730	+	AS	Ascomycota	MU_Rhior3	supercontig_3.2	229858	230432	+	MU	Mucoromycotina	LINE	0.80998	1.43468	node_32
pair_000000002	—	AP_Amoprot	JALECJ010000003.1	950944	951781	+	AP	Aphelida	MU_Hesve2	scaffold_5	59085	59922	+	MU	Mucoromycotina	LTR/Gypsy	1.01923	2.07312	node_2
pair_000000003	—	AP_Amoprot	JALECJ010000256.1	2175651	2176704	-	AP	Aphelida	MO_Morgam1	scaffold_60	233106	234159	-	MO	Mortierellomycotina	LTR/Gypsy	0.220998	2.07312	node_2
pair_000000004	—	AP_Amoprot	JALECJ010000256.1	2175651	2176704	-	AP	Aphelida	MO_Mormul1	scaffold_20	261284	262337	-	MO	Mortierellomycotina	LTR/Gypsy	0.202407	2.07312	node_2
pair_000000005	—	AP_Amoprot	JALECJ010000256.1	2175651	2176704	-	AP	Aphelida	MO_MozyN2592	scaffold_312	24120	25173	-	MO	Mortierellomycotina	LTR/Gypsy	0.216183	2.07312	node_2
pair_000000006	—	AP_Amoprot	JALECJ010000256.1	2175651	2176704	-	AP	Aphelida	MU_Halrad1	scaffold_10	379900	380953	-	MU	Mucoromycotina	LTR/Gypsy	0.22768	2.07312	node_2
pair_000000010	—	AP_Amoprot	JALECJ010000256.1	2175651	2176704	-	AP	Aphelida	ZO_Synplu1	scaffold_4	480173	481226	-	ZO	Zoopagomycota	LTR/Gypsy	0.199814	2.07312	node_2
pair_000000012	—	AS_Metac1	scaffold_004	113711	114285	-	AS	Ascomycota	EN_Mascica	JAKSZP010015758.1	419340	419914	-	EN	Entomophthoromycotina	LINE	0.0930842	1.43468	node_32
pair_000000022	—	AS_Ncrass2	scaffold_1	6127588	6128164	-	AS	Ascomycota	BS_Basme	scaffold_442	53134	53710	-	BS	Basidiobolales	LINE	0.150622	1.43468	node_32
pair_000000035	—	AS_Ncrass2	scaffold_1	6127588	6128164	-	AS	Ascomycota	MU_Bacci1	scaffold_21	164253	164829	-	MU	Mucoromycotina	LINE	0.1394	1.43468	node_32
pair_000000036	—	AS_Ncrass2	scaffold_1	6127588	6128164	-	AS	Ascomycota	MU_Baclam1	scaffold_13	717183	717759	-	MU	Mucoromycotina	LINE	0.133601	1.43468	node_32
pair_000000037	—	AS_Ncrass2	scaffold_1	6127588	6128164	-	AS	Ascomycota	MU_Benpoi1	scaffold_4	1297640	1298216	-	MU	Mucoromycotina	LINE	0.210191	1.43468	node_32
pair_000000038	—	AS_Ncrass2	scaffold_1	6127588	6128164	-	AS	Ascomycota	MU_Chocucu1	scaffold_32	79586	80162	-	MU	Mucoromycotina	LINE	0.261412	1.43468	node_32
pair_000000039	—	AS_Ncrass2	scaffold_1	6127588	6128164	-	AS	Ascomycota	MU_Ellano2	scaffold_11	1170049	1170625	-	MU	Mucoromycotina	LINE	0.235288	1.43468	node_32
pair_000000040	—	AS_Ncrass2	scaffold_1	6127588	6128164	-	AS	Ascomycota	MU_Mucam1	DF_836579	13042	13618	-	MU	Mucoromycotina	LINE	0.233648	1.43468	node_32
pair_000000045	—	AS_Ncrass2	scaffold_1	6127588	6128164	-	AS	Ascomycota	MU_Mycafr1	scaffold_3	164382	164958	-	MU	Mucoromycotina	LINE	0.168595	1.43468	node_32
pair_000000047	—	AS_Ncrass2	scaffold_1	6127588	6128164	-	AS	Ascomycota	MU_Phybl4	scaffold_2	5794084	5794660	-	MU	Mucoromycotina	LINE	0.131027	1.43468	node_32
pair_000000048	—	AS_Ncrass2	scaffold_1	6127588	6128164	-	AS	Ascomycota	MU_Pilumb1	scaffold_41	20828	21404	-	MU	Mucoromycotina	LINE	0.150247	1.43468	node_32
pair_000000051	—	AS_Ncrass2	scaffold_1	6127588	6128164	-	AS	Ascomycota	ZO_Synfus1	scaffold_15	253603	254179	-	ZO	Zoopagomycota	LINE	0.159832	1.43468	node_32
pair_000000060	—	AS_Sacce1	chrVII	1001876	1002218	+	AS	Ascomycota	CH_Orpsp1	d_7180000092051	766	1108	+	CH	Chytridiomycota	DNA/PIF-Harbinger	0.816893	1.23048	node_37
pair_000000061	—	AS_Sacce1	chrVII	1001876	1002218	+	AS	Ascomycota	CH_Pecora1	scaffold_20	73669	74011	+	CH	Chytridiomycota	DNA/PIF-Harbinger	0.816893	1.23048	node_37
pair_000000063	—	AS_Sacce1	chrVIII	452271	452613	+	AS	Ascomycota	CH_Caecom1	scaffold_93	17903	18245	+	CH	Chytridiomycota	DNA/PIF-Harbinger	0.720708	1.23048	node_37
pair_000000064	—	AS_Sacce1	chrVIII	452271	452613	+	AS	Ascomycota	CH_Neocon1	scaffold_17	812889	813231	+	CH	Chytridiomycota	DNA/PIF-Harbinger	0.816686	1.23048	node_37
pair_000000069	—	AS_Sacce1	chrVIII	452271	452613	+	AS	Ascomycota	CH_Orpsp1	d_7180000092051	766	1108	+	CH	Chytridiomycota	DNA/PIF-Harbinger	0.886899	1.23048	node_37
pair_000000070	—	AS_Sacce1	chrVIII	452271	452613	+	AS	Ascomycota	CH_Pecora1	scaffold_20	73669	74011	+	CH	Chytridiomycota	DNA/PIF-Harbinger	0.886899	1.23048	node_37
pair_000000072	—	AS_Schpo1	chromosome_1	5086156	5086730	+	AS	Ascomycota	BS_Basme92	scaffold_46	147126	147700	+	BS	Basidiobolales	LINE	1.14244	1.43468	node_32
pair_000000076	—	AS_Schpo1	chromosome_1	5086156	5086730	+	AS	Ascomycota	EN_Entmai1	Chr_19	328912	329486	+	EN	Entomophthoromycotina	LINE	1.0966	1.43468	node_32
pair_000000080	—	AS_Schpo1	chromosome_1	5086156	5086730	+	AS	Ascomycota	MO_MochAD033	scaffold_412	9661	10235	+	MO	Mortierellomycotina	LINE	1.40045	1.43468	node_32
pair_000000085	—	AS_Schpo1	chromosome_1	5086156	5086730	+	AS	Ascomycota	MU_Blatri	scaffold_37	149365	149939	+	MU	Mucoromycotina	LINE	0.738877	1.43468	node_32
pair_000000089	—	AS_Schpo1	chromosome_1	5086156	5086730	+	AS	Ascomycota	MU_Mucmuc1	scaffold_54	120808	121382	+	MU	Mucoromycotina	LINE	0.698116	1.43468	node_32
pair_000000092	—	AS_Schpo1	chromosome_1	5086156	5086730	+	AS	Ascomycota	MU_Thaele1	scaffold_2	934680	935254	+	MU	Mucoromycotina	LINE	0.985161	1.43468	node_32
pair_000000093	—	AS_YarliYB419	scaffold_28	44504	45080	+	AS	Ascomycota	MU_PnitS607	scaffold_68	190697	191273	+	MU	Mucoromycotina	LINE	0.855921	1.43468	node_32
pair_000000109	—	BA_Ustma2	chr_18	139435	140011	+	BA	Basidiomycota	MO_MobeAD1040	scaffold_31	14362	14938	+	MO	Mortierellomycotina	LINE	0.847419	1.43468	node_32
pair_000000110	—	BA_Ustma2	chr_18	139435	140011	+	BA	Basidiomycota	MO_Mocy1230	scaffold_106	8064	8640	+	MO	Mortierellomycotina	LINE	0.700314	1.43468	node_32
pair_000000123	—	BA_Ustma2	chr_18	139435	140011	+	BA	Basidiomycota	MU_PnitS607	scaffold_68	190697	191273	+	MU	Mucoromycotina	LINE	0.963907	1.43468	node_32
pair_000000125	—	BA_Ustma2	chr_18	139435	140011	+	BA	Basidiomycota	ZO_Synplu1	scaffold_18	307608	308184	+	ZO	Zoopagomycota	LINE	0.766606	1.43468	node_32
pair_000000126	—	BA_Ustma2	chr_18	139435	140011	+	BA	Basidiomycota	ZO_Synplu1	scaffold_291	9791	10367	+	ZO	Zoopagomycota	LINE	0.789211	1.43468	node_32
pair_000000132	—	BL_Allomarbu	JADHYV010000054.1	84329	85382	+	BL	Blastocladiomycota	MO_Morwol1	scaffold_5	3425251	3426304	+	MO	Mortierellomycotina	LTR/Gypsy	0.903072	1.74943	node_38
pair_000000138	—	BL_Catan2	scaffold_211	21195	21755	-	BL	Blastocladiomycota	CH_Triarc1	scaffold_24	301238	301798	-	CH	Chytridiomycota	LINE	0.565869	1.43468	node_32
pair_000000139	—	BL_Catan2	scaffold_219	27654	28028	-	BL	Blastocladiomycota	MU_Amyrou1	scaffold_52	55119	55493	-	MU	Mucoromycotina	SINE/Alu	1.13982	1.74943	node_38
pair_000000141	—	BL_Catan2	scaffold_219	27654	28028	-	BL	Blastocladiomycota	MU_Kircor1	scaffold_31	285589	285963	-	MU	Mucoromycotina	SINE/Alu	1.34769	1.74943	node_38
pair_000000142	—	BL_Catan2	scaffold_219	27654	28028	-	BL	Blastocladiomycota	MU_Kircor1	scaffold_68	111352	111726	-	MU	Mucoromycotina	SINE/Alu	1.00889	1.74943	node_38
pair_000000144	—	BL_Catan2	scaffold_219	27654	28028	-	BL	Blastocladiomycota	MU_Spoumb1	scaffold_80	86578	86952	-	MU	Mucoromycotina	SINE/Alu	0.802195	1.74943	node_38
pair_000000145	—	BL_Catan2	scaffold_219	27654	28028	-	BL	Blastocladiomycota	MU_Syzme1	scaffold_13	701896	702270	-	MU	Mucoromycotina	SINE/Alu	0.949009	1.74943	node_38
pair_000000146	—	BL_Catan2	scaffold_219	27654	28028	-	BL	Blastocladiomycota	MU_Syzme1	scaffold_3	887963	888337	-	MU	Mucoromycotina	SINE/Alu	1.32579	1.74943	node_38
pair_000000147	—	BL_Catan2	scaffold_219	27654	28028	-	BL	Blastocladiomycota	MU_Syzme1	scaffold_5	922935	923309	-	MU	Mucoromycotina	SINE/Alu	1.04152	1.74943	node_38
pair_000000148	—	BL_Catan2	scaffold_64	91919	92293	-	BL	Blastocladiomycota	MU_Amyrou1	scaffold_52	55119	55493	-	MU	Mucoromycotina	SINE/Alu	1.26577	1.74943	node_38
pair_000000150	—	BL_Catan2	scaffold_64	91919	92293	-	BL	Blastocladiomycota	MU_Kircor1	scaffold_31	285589	285963	-	MU	Mucoromycotina	SINE/Alu	1.69972	1.74943	node_38
pair_000000151	—	BL_Catan2	scaffold_64	91919	92293	-	BL	Blastocladiomycota	MU_Kircor1	scaffold_68	111352	111726	-	MU	Mucoromycotina	SINE/Alu	1.02934	1.74943	node_38
pair_000000153	—	BL_Catan2	scaffold_64	91919	92293	-	BL	Blastocladiomycota	MU_Spoumb1	scaffold_80	86578	86952	-	MU	Mucoromycotina	SINE/Alu	0.891973	1.74943	node_38
pair_000000154	—	BL_Catan2	scaffold_64	91919	92293	-	BL	Blastocladiomycota	MU_Syzme1	scaffold_13	701896	702270	-	MU	Mucoromycotina	SINE/Alu	0.984324	1.74943	node_38
pair_000000155	—	BL_Catan2	scaffold_64	91919	92293	-	BL	Blastocladiomycota	MU_Syzme1	scaffold_3	887963	888337	-	MU	Mucoromycotina	SINE/Alu	1.12919	1.74943	node_38
pair_000000156	—	BL_Catan2	scaffold_64	91919	92293	-	BL	Blastocladiomycota	MU_Syzme1	scaffold_5	922935	923309	-	MU	Mucoromycotina	SINE/Alu	1.07366	1.74943	node_38
pair_000000158	—	BL_Catan2	scaffold_85	16650	17210	-	BL	Blastocladiomycota	CH_Triarc1	scaffold_24	301238	301798	-	CH	Chytridiomycota	LINE	0.565869	1.43468	node_32
pair_000000160	—	BS_Basme92	scaffold_46	147126	147700	+	BS	Basidiobolales	EN_Entmai1	Chr_19	328912	329486	+	EN	Entomophthoromycotina	LINE	1.10846	1.48899	node_59
pair_000000161	—	BS_Basme92	scaffold_46	147126	147700	+	BS	Basidiobolales	EN_Zoorad1	scaffold_680	18843	19417	+	EN	Entomophthoromycotina	LINE	1.06621	1.48899	node_59
pair_000000164	—	BS_Basme92	scaffold_46	147126	147700	+	BS	Basidiobolales	MO_HabiNA12553	scaffold_6	45323	45897	+	MO	Mortierellomycotina	LINE	0.886092	1.74943	node_38
pair_000000169	—	BS_Basme92	scaffold_46	147126	147700	+	BS	Basidiobolales	MO_Morel2	scaffold_24	505550	506124	+	MO	Mortierellomycotina	LINE	0.864396	1.74943	node_38
pair_000000170	—	BS_Basme92	scaffold_46	147126	147700	+	BS	Basidiobolales	MO_Morgam1	scaffold_127	11526	12100	+	MO	Mortierellomycotina	LINE	0.851952	1.74943	node_38
pair_000000172	—	BS_Basme92	scaffold_46	147126	147700	+	BS	Basidiobolales	MU_Blatri	scaffold_37	149365	149939	+	MU	Mucoromycotina	LINE	1.34825	1.74943	node_38
pair_000000176	—	BS_Basme92	scaffold_46	147126	147700	+	BS	Basidiobolales	MU_Mucmuc1	scaffold_54	120808	121382	+	MU	Mucoromycotina	LINE	1.52205	1.74943	node_38
pair_000000178	—	BS_Basme92	scaffold_46	147126	147700	+	BS	Basidiobolales	MU_Rhior3	supercontig_3.2	229858	230432	+	MU	Mucoromycotina	LINE	1.69632	1.74943	node_38
pair_000000180	—	BS_Basme	scaffold_1107	15335	15682	-	BS	Basidiobolales	KX_DimcrSC1	NODE_710	5328	5675	-	KX	Kickxellomycotina	RC/Helitron	0.64642	1.35083	node_46
pair_000000181	—	BS_Basme	scaffold_11	50755	51102	+	BS	Basidiobolales	CH_Glopol1	scaffold_129	47651	47998	+	CH	Chytridiomycota	RC/Helitron	1.23554	1.43468	node_32
pair_000000186	—	BS_Basme	scaffold_387	44115	44462	-	BS	Basidiobolales	ZO_Synfus1	scaffold_10	171625	171972	-	ZO	Zoopagomycota	RC/Helitron	0.812321	1.48899	node_59
pair_000000203	—	BS_Basme	scaffold_442	53134	53710	-	BS	Basidiobolales	MU_Benpoi1	scaffold_4	1297640	1298216	-	MU	Mucoromycotina	LINE	0.137383	1.74943	node_38
pair_000000205	—	BS_Basme	scaffold_442	53134	53710	-	BS	Basidiobolales	MU_Chocucu1	scaffold_32	79586	80162	-	MU	Mucoromycotina	LINE	0.200411	1.74943	node_38
pair_000000206	—	BS_Basme	scaffold_442	53134	53710	-	BS	Basidiobolales	MU_Ellano2	scaffold_11	1170049	1170625	-	MU	Mucoromycotina	LINE	0.179403	1.74943	node_38
pair_000000208	—	BS_Basme	scaffold_442	53134	53710	-	BS	Basidiobolales	MU_Mucam1	DF_836579	13042	13618	-	MU	Mucoromycotina	LINE	0.177726	1.74943	node_38
pair_000000213	—	BS_Basme	scaffold_442	53134	53710	-	BS	Basidiobolales	MU_Mycafr1	scaffold_3	164382	164958	-	MU	Mucoromycotina	LINE	0.135214	1.74943	node_38
pair_000000216	—	BS_Basme	scaffold_442	53134	53710	-	BS	Basidiobolales	MU_Pilano1	scaffold_61	111761	112337	-	MU	Mucoromycotina	LINE	0.175477	1.74943	node_38
pair_000000217	—	BS_Basme	scaffold_442	53134	53710	-	BS	Basidiobolales	MU_Pilumb1	scaffold_41	20828	21404	-	MU	Mucoromycotina	LINE	0.143242	1.74943	node_38
pair_000000221	—	BS_Basme	scaffold_442	53134	53710	-	BS	Basidiobolales	MU_Spoumb1	scaffold_6	319785	320361	-	MU	Mucoromycotina	LINE	0.183321	1.74943	node_38
pair_000000222	—	BS_Basme	scaffold_442	53134	53710	-	BS	Basidiobolales	ZO_Synfus1	scaffold_15	253603	254179	-	ZO	Zoopagomycota	LINE	0.166854	1.48899	node_59
pair_000000227	—	BS_Basme	scaffold_442	5836	6410	-	BS	Basidiobolales	HO_Monbrevi	NW_001865040.1	1300160	1300734	-	HO	Holozoa	LINE	0.173857	1.02736	node_25
pair_000000228	—	BS_Basme	scaffold_442	5836	6410	-	BS	Basidiobolales	KX_Dispsimple	JAOPJG010000176.1	18473	19047	-	KX	Kickxellomycotina	LINE	0.0685615	1.35083	node_46
pair_000000239	—	BS_Basme	scaffold_442	5836	6410	-	BS	Basidiobolales	MU_Kircor1	scaffold_21	565085	565659	-	MU	Mucoromycotina	LINE	0.039281	1.74943	node_38
pair_000000240	—	BS_Basme	scaffold_442	5836	6410	-	BS	Basidiobolales	MU_Kircor1	scaffold_40	218299	218873	-	MU	Mucoromycotina	LINE	0.0390704	1.74943	node_38
pair_000000241	—	BS_Basme	scaffold_442	5836	6410	-	BS	Basidiobolales	MU_Muclan1	scaffold_42	179962	180536	-	MU	Mucoromycotina	LINE	0.0583259	1.74943	node_38
pair_000000243	—	BS_Basme	scaffold_442	5836	6410	-	BS	Basidiobolales	MU_Rhimi59	scaffold_5	1665351	1665925	-	MU	Mucoromycotina	LINE	0.0689753	1.74943	node_38
pair_000000246	—	BS_Basme	scaffold_481	13168	13515	+	BS	Basidiobolales	CH_Clapol1	scaffold_68	85474	85821	+	CH	Chytridiomycota	RC/Helitron	1.32263	1.43468	node_32
pair_000000247	—	BS_Basme	scaffold_481	13168	13515	+	BS	Basidiobolales	CH_Germichi	JADGJO010000065.1	30017	30364	+	CH	Chytridiomycota	RC/Helitron	1.279	1.43468	node_32
pair_000000257	—	BS_Basme	scaffold_56	155386	155733	-	BS	Basidiobolales	KX_DimcrSC1	NODE_710	5328	5675	-	KX	Kickxellomycotina	RC/Helitron	0.616155	1.35083	node_46
pair_000000259	—	CH_Anasp1	scaffold_393	36570	37144	+	CH	Chytridiomycota	MU_Amyrou1	scaffold_66	64304	64878	+	MU	Mucoromycotina	LINE	0.905488	1.43468	node_32
pair_000000260	—	CH_Anasp1	scaffold_799	2780	3354	+	CH	Chytridiomycota	MU_Amyrou1	scaffold_66	64304	64878	+	MU	Mucoromycotina	LINE	0.905488	1.43468	node_32
pair_000000274	—	CH_Entlut1	scaffold_141	64610	65136	+	CH	Chytridiomycota	EN_Entmai1	Chr_06	14041691	14042217	+	EN	Entomophthoromycotina	DNA/CMC-EnSpm?	0.114263	1.43468	node_32
pair_000000276	—	CH_Fimjon1	scaffold_6	992846	993193	+	CH	Chytridiomycota	ZO_Synplu1	scaffold_11	162575	162922	+	ZO	Zoopagomycota	RC/Helitron	1.3454	1.43468	node_32
pair_000000277	—	CH_Fimjon1	scaffold_6	992846	993193	+	CH	Chytridiomycota	ZO_Synplu1	scaffold_210	7917	8264	+	ZO	Zoopagomycota	RC/Helitron	1.3454	1.43468	node_32
pair_000000281	—	CH_Gaesem1	scaffold_2	390192	390539	-	CH	Chytridiomycota	ZO_Synfus1	scaffold_10	171625	171972	-	ZO	Zoopagomycota	RC/Helitron	0.748017	1.43468	node_32
pair_000000286	—	CH_Gorhay1	scaffold_5	759690	760527	+	CH	Chytridiomycota	MU_Radspe1	scaffold_9	1593998	1594835	+	MU	Mucoromycotina	LTR/Gypsy	0.560911	1.43468	node_32
pair_000000290	—	CH_Hompol1	scaffold_976	652	999	+	CH	Chytridiomycota	ZO_Pipcy3	NODE_10	18493	18840	+	ZO	Zoopagomycota	RC/Helitron	0.921457	1.43468	node_32
pair_000000306	—	CH_Neocon1	scaffold_366	90345	91511	-	CH	Chytridiomycota	GL_RhiirA4	scaffold_240	19991	21157	-	GL	Glomeromycotina	LINE	0.757234	1.43468	node_32
pair_000000318	—	CH_Neolan1	scaffold_26	615571	615913	+	CH	Chytridiomycota	MU_Cirumb1	scaffold_2	602412	602754	+	MU	Mucoromycotina	DNA/PIF-Harbinger	0.749571	1.43468	node_32
pair_000000326	—	CH_Obemuc1	scaffold_22	347310	347835	+	CH	Chytridiomycota	MO_MoalAD071	scaffold_290	31852	32377	+	MO	Mortierellomycotina	LTR	0.136574	1.43468	node_32
pair_000000346	—	CH_Rhihy1	scaffold_7	691610	691948	-	CH	Chytridiomycota	KX_Pincor1	scaffold_8	595961	596299	-	KX	Kickxellomycotina	DNA/PIF-Harbinger	0.474043	1.43468	node_32
pair_000000349	—	CH_Triarc1	scaffold_1	2551360	2551707	+	CH	Chytridiomycota	HO_Monbrevi	NW_001865064.1	227016	227363	+	HO	Holozoa	RC/Helitron	0.796447	10	node_61
pair_000000350	—	CH_Triarc1	scaffold_1	2551360	2551707	+	CH	Chytridiomycota	HO_Monbrevi	NW_001865064.1	230712	231059	+	HO	Holozoa	RC/Helitron	0.796447	10	node_61
pair_000000351	—	CH_Triarc1	scaffold_1	2551360	2551707	+	CH	Chytridiomycota	HO_Monbrevi	NW_001865064.1	243512	243859	+	HO	Holozoa	RC/Helitron	0.796447	10	node_61
pair_000000354	—	EN_Conco1	scaffold_60	83242	83818	+	EN	Entomophthoromycotina	MO_MobeAD1040	scaffold_31	14362	14938	+	MO	Mortierellomycotina	LINE	1.01764	1.74943	node_38
pair_000000382	—	KX_DimcrSC1	NODE_1420	625	1193	+	KX	Kickxellomycotina	MO_Morel2	scaffold_192	6690	7258	+	MO	Mortierellomycotina	SINE	0.0538106	1.74943	node_38
pair_000000386	—	KX_Dispsimple	JAOPJG010000176.1	18473	19047	-	KX	Kickxellomycotina	MO_MocaN2610	scaffold_92	24128	24702	-	MO	Mortierellomycotina	LINE	0.0277162	1.74943	node_38
pair_000000388	—	KX_Dispsimple	JAOPJG010000176.1	18473	19047	-	KX	Kickxellomycotina	MO_MoclAM1000	scaffold_261	35884	36458	-	MO	Mortierellomycotina	LINE	0.04634	1.74943	node_38
pair_000000389	—	KX_Dispsimple	JAOPJG010000176.1	18473	19047	-	KX	Kickxellomycotina	MO_MoelGBA34	scaffold_76	35087	35661	-	MO	Mortierellomycotina	LINE	0.0352787	1.74943	node_38
pair_000000392	—	KX_Dispsimple	JAOPJG010000176.1	18473	19047	-	KX	Kickxellomycotina	MO_MozyN2592	scaffold_191	30855	31429	-	MO	Mortierellomycotina	LINE	0.0249849	1.74943	node_38
pair_000000394	—	KX_Dispsimple	JAOPJG010000176.1	18473	19047	-	KX	Kickxellomycotina	MU_Kircor1	scaffold_21	565085	565659	-	MU	Mucoromycotina	LINE	0.0504682	1.74943	node_38
pair_000000395	—	KX_Dispsimple	JAOPJG010000176.1	18473	19047	-	KX	Kickxellomycotina	MU_Kircor1	scaffold_40	218299	218873	-	MU	Mucoromycotina	LINE	0.0503878	1.74943	node_38
pair_000000396	—	KX_Dispsimple	JAOPJG010000176.1	18473	19047	-	KX	Kickxellomycotina	MU_Muclan1	scaffold_42	179962	180536	-	MU	Mucoromycotina	LINE	0.0473237	1.74943	node_38
pair_000000398	—	KX_Dispsimple	JAOPJG010000176.1	18473	19047	-	KX	Kickxellomycotina	MU_Rhimi59	scaffold_5	1665351	1665925	-	MU	Mucoromycotina	LINE	0.0468267	1.74943	node_38
pair_000000417	—	MO_Disdec1	scaffold_2	1635222	1635798	+	MO	Mortierellomycotina	MU_Gilper1	scaffold_1	207846	208422	+	MU	Mucoromycotina	LINE	1.01254	1.11318	node_60
pair_000000419	—	MO_Disdec1	scaffold_2	1635222	1635798	+	MO	Mortierellomycotina	MU_Mucci3	scaffold_4	4464675	4465251	+	MU	Mucoromycotina	LINE	0.763466	1.11318	node_60
pair_000000420	—	MO_Disdec1	scaffold_2	1635222	1635798	+	MO	Mortierellomycotina	MU_Muccirc1	KE_124096	33466	34042	+	MU	Mucoromycotina	LINE	1.03298	1.11318	node_60
pair_000000433	—	EN_Zoorad1	scaffold_680	68633	69209	+	EN	Entomophthoromycotina	MO_Disorn1	scaffold_484	9884	10460	+	MO	Mortierellomycotina	LINE	0.900412	1.74943	node_38
pair_000000438	—	MO_Disorn1	scaffold_484	9884	10460	+	MO	Mortierellomycotina	MU_Gilper1	scaffold_1	207846	208422	+	MU	Mucoromycotina	LINE	1.02841	1.11318	node_60
pair_000000441	—	MO_Disorn1	scaffold_484	9884	10460	+	MO	Mortierellomycotina	MU_Muccirc1	KE_124096	33466	34042	+	MU	Mucoromycotina	LINE	1.02468	1.11318	node_60
pair_000000443	—	MO_Disorn1	scaffold_484	9884	10460	+	MO	Mortierellomycotina	MU_Mucpir1	scaffold_68	42325	42901	+	MU	Mucoromycotina	LINE	1.02508	1.11318	node_60
pair_000000444	—	MO_Disorn1	scaffold_484	9884	10460	+	MO	Mortierellomycotina	MU_Mycind1	scaffold_1	2881795	2882371	+	MU	Mucoromycotina	LINE	1.03305	1.11318	node_60
pair_000000452	—	MO_Entech1	scaffold_2	508934	509251	-	MO	Mortierellomycotina	MU_Blatri	scaffold_32	112866	113183	-	MU	Mucoromycotina	LINE	0.869539	1.11318	node_60
pair_000000453	—	EN_Entmai1	Chr_19	328912	329486	+	EN	Entomophthoromycotina	MO_Entech1	scaffold_82	17601	18175	+	MO	Mortierellomycotina	LINE	0.843903	1.74943	node_38
pair_000000456	—	MO_Entech1	scaffold_82	17601	18175	+	MO	Mortierellomycotina	MU_Blatri	scaffold_37	149365	149939	+	MU	Mucoromycotina	LINE	0.935608	1.11318	node_60
pair_000000464	—	MO_Lobtra1	scaffold_62	193724	194300	-	MO	Mortierellomycotina	MU_Baclam1	scaffold_13	717183	717759	-	MU	Mucoromycotina	LINE	0.139327	1.11318	node_60
pair_000000465	—	MO_Lobtra1	scaffold_62	193724	194300	-	MO	Mortierellomycotina	MU_Benpoi1	scaffold_4	1297640	1298216	-	MU	Mucoromycotina	LINE	0.168427	1.11318	node_60
pair_000000467	—	MO_Lobtra1	scaffold_62	193724	194300	-	MO	Mortierellomycotina	MU_Chocucu1	scaffold_32	79586	80162	-	MU	Mucoromycotina	LINE	0.206669	1.11318	node_60
pair_000000468	—	MO_Lobtra1	scaffold_62	193724	194300	-	MO	Mortierellomycotina	MU_Ellano2	scaffold_11	1170049	1170625	-	MU	Mucoromycotina	LINE	0.183219	1.11318	node_60
pair_000000470	—	MO_Lobtra1	scaffold_62	193724	194300	-	MO	Mortierellomycotina	MU_Mucam1	DF_836579	13042	13618	-	MU	Mucoromycotina	LINE	0.181442	1.11318	node_60
pair_000000475	—	MO_Lobtra1	scaffold_62	193724	194300	-	MO	Mortierellomycotina	MU_Mycafr1	scaffold_3	164382	164958	-	MU	Mucoromycotina	LINE	0.148726	1.11318	node_60
pair_000000479	—	MO_Lobtra1	scaffold_62	193724	194300	-	MO	Mortierellomycotina	MU_Pilano1	scaffold_61	111761	112337	-	MU	Mucoromycotina	LINE	0.162304	1.11318	node_60
pair_000000480	—	MO_Lobtra1	scaffold_62	193724	194300	-	MO	Mortierellomycotina	MU_Pilumb1	scaffold_41	20828	21404	-	MU	Mucoromycotina	LINE	0.180294	1.11318	node_60
pair_000000481	—	MO_Lobtra1	scaffold_62	193724	194300	-	MO	Mortierellomycotina	ZO_Synfus1	scaffold_15	253603	254179	-	ZO	Zoopagomycota	LINE	0.179148	1.74943	node_38
pair_000000484	—	MO_MoalAD071	scaffold_214	27907	28483	-	MO	Mortierellomycotina	MU_Baclam1	scaffold_13	717183	717759	-	MU	Mucoromycotina	LINE	0.126699	1.11318	node_60
pair_000000485	—	MO_MoalAD071	scaffold_214	27907	28483	-	MO	Mortierellomycotina	MU_Ellano2	scaffold_11	1170049	1170625	-	MU	Mucoromycotina	LINE	0.204426	1.11318	node_60
pair_000000486	—	MO_MoalAD071	scaffold_214	27907	28483	-	MO	Mortierellomycotina	MU_Mucam1	DF_836579	13042	13618	-	MU	Mucoromycotina	LINE	0.202985	1.11318	node_60
pair_000000491	—	MO_MoalAD071	scaffold_214	27907	28483	-	MO	Mortierellomycotina	MU_Pilumb1	scaffold_41	20828	21404	-	MU	Mucoromycotina	LINE	0.168634	1.11318	node_60
pair_000000497	—	MO_MoalAD071	scaffold_228	46953	47478	-	MO	Mortierellomycotina	MU_Bifad1	scaffold_150	23131	23656	-	MU	Mucoromycotina	LTR	0.801391	1.11318	node_60

### Sheet: Species_participation
Species	Clade_code	Clade_name	n_pairs_as_A	n_pairs_as_B	n_pairs_total
BS_Basme	BS	Basidiobolales	34	1	35
BL_Catan2	BL	Blastocladiomycota	16	0	16
AS_Ncrass2	AS	Ascomycota	14	0	14
HO_Monbrevi	HO	Holozoa	3	10	13
MO_Lobtra1	MO	Mortierellomycotina	11	2	13
MU_Kircor1	MU	Mucoromycotina	0	12	12
BS_Basme92	BS	Basidiobolales	10	1	11
BA_Ustma2	BA	Basidiomycota	11	0	11
MO_Disorn1	MO	Mortierellomycotina	9	2	11
MO_MoalAD071	MO	Mortierellomycotina	8	3	11
CH_Neocon1	CH	Chytridiomycota	9	2	11
AS_Sacce1	AS	Ascomycota	10	0	10
CH_Neolan1	CH	Chytridiomycota	7	2	9
KX_Dispsimple	KX	Kickxellomycotina	8	1	9
MO_Disdec1	MO	Mortierellomycotina	7	2	9
MU_Amyrou1	MU	Mucoromycotina	0	7	7
AS_Schpo1	AS	Ascomycota	7	0	7
ZO_Synplu1	ZO	Zoopagomycota	0	7	7
AP_Amoprot	AP	Aphelida	7	0	7
MU_PnitS607	MU	Mucoromycotina	0	6	6
ZO_Synfus1	ZO	Zoopagomycota	0	6	6
MU_Syzme1	MU	Mucoromycotina	0	6	6
CH_Triarc1	CH	Chytridiomycota	3	2	5
EN_Conco1	EN	Entomophthoromycotina	5	0	5
MU_Muclan1	MU	Mucoromycotina	0	5	5
MU_Mucam1	MU	Mucoromycotina	0	5	5
HO_Naegrub	HO	Holozoa	0	5	5
AS_Metac1	AS	Ascomycota	5	0	5
MO_Entech1	MO	Mortierellomycotina	2	3	5
MO_MozyN2592	MO	Mortierellomycotina	0	5	5
MO_MocaN2610	MO	Mortierellomycotina	0	4	4
MU_Bacci1	MU	Mucoromycotina	0	4	4
EN_Entmai1	EN	Entomophthoromycotina	1	3	4
CH_Polagg1	CH	Chytridiomycota	2	2	4
EN_Zoorad1	EN	Entomophthoromycotina	3	1	4
CH_Caecom1	CH	Chytridiomycota	2	2	4
CH_Hompol1	CH	Chytridiomycota	4	0	4
MO_MoelGBA34	MO	Mortierellomycotina	0	4	4
MU_Pilumb1	MU	Mucoromycotina	0	4	4
MU_Rhimi59	MU	Mucoromycotina	0	4	4
MU_Blatri	MU	Mucoromycotina	0	4	4
MU_Ellano2	MU	Mucoromycotina	0	4	4
MU_Baclam1	MU	Mucoromycotina	0	4	4
CH_Fimjon1	CH	Chytridiomycota	3	0	3
MU_Benpoi1	MU	Mucoromycotina	0	3	3
MU_Mycafr1	MU	Mucoromycotina	0	3	3
KX_DimcrSC1	KX	Kickxellomycotina	1	2	3
CH_Powhir1	CH	Chytridiomycota	3	0	3
CH_Anasp1	CH	Chytridiomycota	3	0	3
BL_Allomarbu	BL	Blastocladiomycota	3	0	3
MU_Spoumb1	MU	Mucoromycotina	0	3	3
MU_Phybl4	MU	Mucoromycotina	0	3	3
MO_MoclAM1000	MO	Mortierellomycotina	0	3	3
MU_Chocucu1	MU	Mucoromycotina	0	3	3
MU_Mucci3	MU	Mucoromycotina	0	3	3
MU_Muccirc1	MU	Mucoromycotina	0	3	3
MU_Rhior3	MU	Mucoromycotina	0	2	2
MU_Spifus1	MU	Mucoromycotina	0	2	2
CH_Orpsp1	CH	Chytridiomycota	0	2	2
CH_Pirfi3	CH	Chytridiomycota	2	0	2
CH_Gorhay1	CH	Chytridiomycota	1	1	2
CH_Pecora1	CH	Chytridiomycota	0	2	2
MU_Pilano1	MU	Mucoromycotina	0	2	2
MU_Gilper1	MU	Mucoromycotina	0	2	2
MU_Lenpar1	MU	Mucoromycotina	0	2	2
MU_Mycind1	MU	Mucoromycotina	0	2	2
MU_Mucmuc1	MU	Mucoromycotina	0	2	2
MU_Helpul1	MU	Mucoromycotina	0	2	2
MO_MoreMES2147	MO	Mortierellomycotina	0	2	2
MO_MobeAD1040	MO	Mortierellomycotina	0	2	2
KX_Smimuc2	KX	Kickxellomycotina	2	0	2
MU_Cirumb1	MU	Mucoromycotina	0	2	2
MO_Mormul1	MO	Mortierellomycotina	0	2	2
GL_RhiirA4	GL	Glomeromycotina	0	2	2
MO_Morel2	MO	Mortierellomycotina	0	2	2
MO_MochAD033	MO	Mortierellomycotina	0	2	2
MU_Bifad1	MU	Mucoromycotina	0	2	2
MO_Morgam1	MO	Mortierellomycotina	0	2	2
KX_Pincor1	KX	Kickxellomycotina	0	1	1
EN_Mascica	EN	Entomophthoromycotina	0	1	1
CH_Blyhe1	CH	Chytridiomycota	1	0	1
GL_Rhice1	GL	Glomeromycotina	0	1	1
CH_Rhihy1	CH	Chytridiomycota	1	0	1
CH_Obemuc1	CH	Chytridiomycota	1	0	1
CH_Germichi	CH	Chytridiomycota	0	1	1
CH_Gaesem1	CH	Chytridiomycota	1	0	1
CH_Entlut1	CH	Chytridiomycota	1	0	1
CH_Clapol1	CH	Chytridiomycota	0	1	1
AS_YarliYB419	AS	Ascomycota	1	0	1
CH_Caupr1	CH	Chytridiomycota	0	1	1
CH_Glopol1	CH	Chytridiomycota	0	1	1
MO_MomuN6456	MO	Mortierellomycotina	0	1	1
MU_Chabre1	MU	Mucoromycotina	0	1	1
MO_Morsel1	MO	Mortierellomycotina	0	1	1
MO_Morwol1	MO	Mortierellomycotina	0	1	1
KX_Spiroaspi	KX	Kickxellomycotina	1	0	1
MO_HabiNA12553	MO	Mortierellomycotina	0	1	1
MO_Mocy1230	MO	Mortierellomycotina	0	1	1
MO_MoepN5512	MO	Mortierellomycotina	0	1	1
MU_Hesve2	MU	Mucoromycotina	0	1	1
MU_Mucpir1	MU	Mucoromycotina	0	1	1
MU_Fenlin1	MU	Mucoromycotina	0	1	1
MU_Halrad1	MU	Mucoromycotina	0	1	1
MU_Radspe1	MU	Mucoromycotina	0	1	1
MU_Thaele1	MU	Mucoromycotina	0	1	1
MU_Synrac1	MU	Mucoromycotina	0	1	1
ZO_Pipcy3	ZO	Zoopagomycota	0	1	1
NU_Fontalba	NU	Nuclearida	0	1	1

### Sheet: Minimal_events
Component_ID	min_HTT_events	n_communities	Communities	n_clades_involved	Clades_involved	n_distinct_clade_pairs	Clade_pairs
component_000001	2	2	comm_00000000; comm_00000003	3	AS (Ascomycota); CH (Chytridiomycota); MU (Mucoromycotina)	2	CH–MU; AS–CH
component_000002	1	1	comm_00000001	2	CH (Chytridiomycota); HO (Holozoa)	1	CH–HO
component_000003	4	9	comm_00000002; comm_00000004; comm_00000006; comm_00000007; comm_00000008; comm_00000009; comm_00000010; comm_00000011; comm_00000012	8	AS (Ascomycota); BA (Basidiomycota); BS (Basidiobolales); EN (Entomophthoromycotina); HO (Holozoa); MO (Mortierellomycotina); MU (Mucoromycotina); ZO (Zoopagomycota)	9	MO–MU; MO–ZO; EN–MO; AS–MO; BS–MO; BS–MU; EN–MU; HO–MO; BA–MO
component_000004	1	1	comm_00000005	2	BS (Basidiobolales); CH (Chytridiomycota)	1	BS–CH
component_000005	1	1	comm_00000013	2	CH (Chytridiomycota); GL (Glomeromycotina)	1	CH–GL
component_000006	1	1	comm_00000014	2	BL (Blastocladiomycota); CH (Chytridiomycota)	1	BL–CH
component_000007	1	1	comm_00000015	2	CH (Chytridiomycota); NU (Nuclearida)	1	CH–NU
component_000008	1	1	comm_00000016	2	KX (Kickxellomycotina); MU (Mucoromycotina)	1	KX–MU
component_000009	1	1	comm_00000017	2	AP (Aphelida); CH (Chytridiomycota)	1	AP–CH
component_000010	1	1	comm_00000018	2	BL (Blastocladiomycota); MU (Mucoromycotina)	1	BL–MU
component_000011	1	1	comm_00000019	2	AS (Ascomycota); MU (Mucoromycotina)	1	AS–MU
