## Supplementary material for "Transposon-driven pervasive genome restructuring and regulatory evolution in early-diverging Holomycota": Supplementary File 9.xlsx

### Sheet: Hoja1
database	domain_ID	domain_name	TE_status	TE_superfamily
Pfam	PF13960	DUF4218	TE_associated	CMC-EnSpm
Pfam	PF13963	Transpos_assoc	TE_associated	CMC-EnSpm
Pfam	PF04937	DUF659	TE_associated	DNA/hAT
Pfam	PF14291	DUF4371	TE_associated	DNA/hAT
Pfam	PF14372	DUF4413	TE_associated	DNA/hAT
ProSite	PS50013	Chromo_profile	TE_associated	Gypsy/Chromovirus
Pfam	PF00270	DEAD	TE_associated	Helicase
ProSite	PS50136	Helicase_profile	TE_associated	Helicase
Pfam	PF13961	DUF4219	TE_associated	LTR/Copia
Pfam	PF00385	Chromo	TE_associated	LTR/Gypsy
Pfam	PF01772	Chromo_shadow	TE_associated	LTR/Gypsy
Pfam	PF13714	Chromo_2	TE_associated	LTR/Gypsy
Pfam	PF10536	PMD	TE_associated	LTR/Gypsy
Pfam	PF04827	Plant_tran	TE_associated	Transposase
Pfam	PF09588	YqaJ	TE_associated	Transposase
Pfam	PF00540	Gag_MA	TE_core	Gag
Pfam	PF00607	Gag_p24	TE_core	Gag
Pfam	PF02093	Gag_p30	TE_core	Gag
Pfam	PF03732	Retrotrans_gag	TE_core	Gag
Pfam	PF13975	gag-asp_proteas	TE_core	Gag
Pfam	PF13976	gag_pre-integrs	TE_core	Gag
Pfam	PF14223	Retrotran_gag_2	TE_core	Gag
Pfam	PF14244	Retrotran_gag_3	TE_core	Gag
Pfam	PF14214	Helitron_like_N	TE_core	Helitron
Pfam	PF00271	Helicase_C	TE_core	Helitron
Pfam	PF05970	PIF1	TE_core	Helitron
ProSite	PS51194	Helicase_Cter_profile	TE_core	Helitron
ProSite	PS51192	Helicase_ATPbind	TE_core	Helitron
CDD	279057	rve	TE_core	Integrase
Pfam	PF00665	rve	TE_core	Integrase
Pfam	PF02022	Integrase_H2C	TE_core	Integrase
Pfam	PF13683	rve_3	TE_core	Integrase
Pfam	PF13495	Phage_int_SAM_4	TE_core	Integrase
Pfam	PF00589	Phage_integrase	TE_core	Integrase
ProSite	PS50994	Integrase_profile	TE_core	Integrase
Pfam	PF03372	Exo_endo_phos	TE_core	LINE
Pfam	PF00098	zf-CCHC	TE_core	LINE/LTR
ProSite	PS50158	ZF_CCHC_profile	TE_core	LINE/LTR
Pfam	PF00207	TLV_coat	TE_core	LTR
Pfam	PF00077	RVP	TE_core	Protease
Pfam	PF01184	Peptidase_A17	TE_core	Protease
Pfam	PF08284	Peptidase_A2B	TE_core	Protease
Pfam	PF05380	Peptidase_A17b	TE_core	Protease
Pfam	PF13650	Asp_protease_2	TE_core	Protease
Pfam	PF00078	RVT_1	TE_core	Reverse_transcriptase
Pfam	PF07727	RVT_2	TE_core	Reverse_transcriptase
Pfam	PF13846	RVT_3	TE_core	Reverse_transcriptase
Pfam	PF13456	RVT_3_DIRS	TE_core	Reverse_transcriptase
Pfam	PF00075	RNase_H	TE_core	Reverse_transcriptase
ProSite	PS50878	RT_profile	TE_core	Reverse_transcriptase
ProSite	PS50879	RNaseH_profile	TE_core	Reverse_transcriptase
SUPERFAMILY	SSF56672	RT_superfamily	TE_core	Reverse_transcriptase
SUPERFAMILY	SSF53098	RNaseH_superfamily	TE_core	Reverse_transcriptase
CDD	279886	DDE_Tnp_1	TE_core	Transposase
CDD	290095	DDE_3	TE_core	Transposase
CDD	290555	DDE_Tnp_1_7	TE_core	Transposase
CDD	287515	MULE	TE_core	Transposase
Pfam	PF03184	DDE_1	TE_core	Transposase
Pfam	PF13358	DDE_3	TE_core	Transposase
Pfam	PF13843	DDE_Tnp_Tc5	TE_core	Transposase
Pfam	PF01359	Transposase_1	TE_core	Transposase
Pfam	PF01609	DDE_Tnp_IS240	TE_core	Transposase
Pfam	PF05699	hAT_N	TE_core	Transposase
Pfam	PF10551	MULE	TE_core	Transposase
Pfam	PF13359	DDE_Tnp_4	TE_core	Transposase
Pfam	PF03221	Tnp_P_element	TE_core	Transposase
Pfam	PF18107	CENP-B_N	TE_core	Transposase
Pfam	PF02992	Transposase_21	TE_core	Transposase
Pfam	PF03004	Transposase_24	TE_core	Transposase
Pfam	PF02994	Transposase_22	TE_core	Transposase
