## Supplementary material for "Transposon-driven pervasive genome restructuring and regulatory evolution in early-diverging Holomycota": Supplementary File 10.xlsx

### Sheet: Hoja1
Species	Data type	Accessions
Rhizopus microsporus	MNase-seq	GSE276939
Neurospora crassa	MNase-seq	SRR13067301, SRR13067302, SRR13067303
Botrytis cinerea	MAINE-seq	SRR13224644, SRR13224647, SRR13224648
Rhizopus microsporus	H3K9me3 ChIP-seq	GSE276938
Mucor lusitanicus	H3K9me3 ChIP-seq	PRJNA903107
Rhizopus microsporus	PacBio 6mA	SRP496792, SRP496793, SRP496795, SRP496796, SRP496797, SRP496798, SRP496799, SRP496800, SRP496816, SRP496817, SRP496818, SRP496819, SRP496820, SRP496821, SRP496822, SRP496823, SRP496824, SRP496825, SRP496830, SRP496831, SRP496832, SRP496833, SRP497170, SRP497171, SRP497172, and SRP536317
Phycomyces blakesleeanus & Mucor lusitanicus	PacBio 6mA - 5mC bisulphite - mRNA	SRP496792, SRP496793, SRP496795, SRP496796, SRP496797, SRP496798, SRP496799, SRP496800, SRP496801, SRP496802, SRP496803, SRP496804, SRP496805, SRP496806, SRP496807, SRP496808, SRP496809, SRP496810, SRP496811, SRP496812, SRP496813, SRP496814, SRP496815, SRP496816, SRP496817, SRP496818, SRP496819, SRP496820, SRP496821, SRP496822, SRP496823, SRP496824, SRP496825, SRP496830, SRP496831, SRP496832, SRP…
Mucor lusitanicus	sRNA	SRR32258784–SRR32258789
Mucor lusitanicus	mRNA	SRR32258790–SRR32258795
Batrachochytrium dendrobatidis (CH_Batde5)	mRNA-seq	SRR27683879
Piromyces finnis (CH_Pirfi3)	mRNA-seq	SRR1748130
Zoophthora radicans (EN_Zoorad1)	mRNA-seq	SRR8189665
Geosiphon pyriformis (GL_Geopyr1)	mRNA-seq	SRR12018970
Coemansia mojavensis (KX_Coemoj1)	mRNA-seq	SRR7140835
Kickxella alabastrina (KX_Kicala1)	mRNA-seq	SRR6057250
Spraguea lophii (MI_Sprlo1)	mRNA-seq	SRR916958
Entomophtora maimaga (EN_Entmai1)	mRNA-seq	SRR9001799
Piptocephalis cylindrospora (ZO_Pipcy3)	mRNA-seq	SRR5506705
Rhizopus microsporus	DAP-seq	SRP536317, SRP496795, SRP496796, SRP496797, SRP496798, SRP496799, SRP496800, SRP496816, SRP496817, SRP496818, SRP496819, SRP496820, SRP496821, SRP496822, SRP496823, SRP496824, SRP496825, SRP496830, SRP496831, SRP496832, SRP496833, SRP497170, SRP497171, and SRP497172,
